# TAp73 mediates anti-tumor immunity through regulation of lipid metabolism in the lung tumor microenvironment

**DOI:** 10.1101/2025.11.21.689807

**Authors:** Hayley D. Ackerman, Vanessa Y. Rubio, Andrew J. Davis, John H. Lockhart, Nicole Hackel, Rachel V. Jimenez, Rosa A. Sierra-Mondragon, Jaden R. Baldwin, Christina Carr, Michelle Reiser, Marco Napoli, Xiaoqing Yu, Chia-Ho Cheng, Paul A. Stewart, Suehelay Acevedo-Acevedo, Rahul Checker, Ioannis Grammatikakis, Xiaohua Su, Yaning Wu, Trey Gould, Alexis Bailey, Lary A. Robinson, Eric B. Haura, John M. Koomen, Paulo C. Rodriguez, Elsa R. Flores

**Affiliations:** Department of Molecular Oncology, Moffitt Cancer Center & Research Institute, Tampa, FL; Cancer Biology and Evolution Program, Moffitt Cancer Center & Research Institute, Tampa, FL; Unilever Research and Development, Trumbull, CT; Department of Immunology, Moffitt Cancer Center & Research Institute, Tampa, FL; Department of Biostatistics and Bioinformatics, Moffitt Cancer Center & Research Institute, Tampa, FL; Huntsman Cancer Institute, University of Utah, Salt Lake City, UT; Department of Nutrition and Integrative Physiology, University of Utah, Salt Lake City, UT; Radiation Biology & Health Sciences Division, Bhabha Atomic Research Centre, Trombay, Mumbai-400085, India; Regulatory RNAs and Cancer Section, Genetics Branch, Center for Cancer Research, NCI, NIH, Bethesda, MD; Department of Stem Cell Transplantation and Cellular Therapy, The University of Texas M.D. Anderson Cancer Center, Houston, TX; Division of Human Genetics, Cincinnati Children’s Hospital Medical Center, Cincinnati, OH; Department of Clinical Research, University of Jamestown, Jamestown, ND; Department of Thoracic Oncology, Moffitt Cancer Center & Research Institute, Tampa, FL

## Abstract

While immunotherapy has become the standard of care for lung adenocarcinoma (LUAD) patients without actionable genomic alterations, only a subset of patients benefits from a long-lasting response to immunotherapy. Activation of p53-related signals has emerged as a potential mediator of the lung tumor microenvironment (TME). Given that mutant-p53 interacts with p73 extensively and TAp73-deficient mice develop LUAD, we engineered a mouse model with conditional deletion of *TAp73* to understand the interactions of the p53 family in the TME and in metabolic pathways that impact anti-tumor immunity. We demonstrated that TAp73 exerts a tumor-suppressive role in *Kras^G12D^*-driven LUAD by regulating lipid metabolism in the TME. We identified a TAp73-driven transcriptional signature involving genes in the arachidonic acid metabolism pathway operational in tumor-associated macrophages that favors T-cell activation and thus anti-tumor immunity. Similar transcriptional changes are seen in macrophages from LUAD patients with p53 mutations and in association with response to immunotherapy.

**SIGNIFICANCE:** There is a need to understand how the LUAD TME impacts patient response to immunotherapy. We identified a transcriptional program enacted by TAp73 in tumor alveolar macrophages that supports T-cell activation. Transcriptional and metabolomic data from LUAD patients supports the relevance of this program in response to immune checkpoint inhibition.
