## Supplementary material for "TAp73 mediates anti-tumor immunity through regulation of lipid metabolism in the lung tumor microenvironment": Table S1

### Sheet: Table S1.
Supplementary Table 1.	Eicosanoid-targeted metabolomics from mouse tumors, related to Figure 3
		6-keto_Prostaglandin_F1a	Prostaglandin_E2	Prostaglandin_H2	Prostaglandin_F2a	Prostaglandin_D2	14(15)-DiHETE	11(12)-DiHETE	12(13)-DiHOME	9(10)-DiHOME	16(17)-DiHDPA	14(15)-DiHET	15(S)-HEPE	18-HEPE	5(S)-HEPE	17-HDoHE	14-HDoHE	14(15)-EpETE	11(12)-EpETE	14(15)-EET	11(12)-EET	Stearic_acid	EPA	GLA/ ALA	DHA	Arachidonic_acid	DPA	Linoleic_acid	DGLA	Adrenic_acid
HA2836 K-CMV Tumor	K-CMV	155547	6.56698e+06	6.53248e+06	687901	1.29967e+06	0	0	6726.51	9363.12	0	5088.82	13721.3	134540	3760.82	3800.37	35479.1	342149	6936.61	0	1598.49	12082.7	1.15797e+06	63506.5	2.59721e+06	4.2999e+06	310988	1.88495e+08	3.78391e+06	5.47233e+06
HA2837 K-CMV Tumor 1	K-CMV	137906	5.28309e+06	5.27323e+06	374643	1.55429e+06	680.99	2267.57	2137.19	3710.16	1081.07	2211.36	7989.1	0	0	7275.47	39111.4	0	0	0	0	4987.58	1.71828e+06	48506	6.12112e+06	5.4827e+06	313891	1.54872e+08	4.48595e+06	7.44084e+06
HA2837 K-CMV Tumor 2	K-CMV	40649.4	1.27192e+06	1.27407e+06	45564.7	262011	0	0	0	0	0	0	0	0	0	2263.42	2871.19	0	0	0	0	662.015	119468	4726.36	1.19115e+06	2.02249e+06	67905.6	8.52408e+07	702848	2.62808e+06
HA2866 K-CMV Tumor 1	K-CMV	154618	9.75188e+06	9.74804e+06	175880	2.74638e+06	3153.65	548.306	6752.4	7573.18	0	5404.69	88179.5	923885	2744.42	10493.4	206309	2.3638e+06	5333.94	1227.16	2165.87	6150.47	2.26641e+06	213179	5.22914e+06	4.45986e+06	405575	1.74918e+08	5.99926e+06	5.83764e+06
HA2866 K-CMV Tumor 2	K-CMV	52355.3	1.80455e+07	1.7934e+07	623075	0	837.158	3112.91	6562.06	4805.33	0	3451.06	23276	233747	1184.88	11349.2	105948	163984	2927.2	3524.13	6829.55	14955.4	1.74668e+06	53035.8	5.16435e+06	5.91119e+06	467976	1.81942e+08	4.79349e+06	6.61182e+06
HA2867 K-CMV Tumor 1	K-CMV	78270.7	7.58298e+06	7.55376e+06	249786	1.3026e+06	0	1449.1	4250.2	7984.68	617.398	4323.39	7089.95	62199	0	3339.99	29578.4	0	0	0	5094.88	11401	380026	37848.5	3.81042e+06	3.59899e+06	192920	1.28274e+08	1.53664e+06	5.18608e+06
HA2867 K-CMV Tumor 2	K-CMV	213990	2.74553e+07	2.73873e+07	1.68441e+06	3.34297e+06	0	1057.17	3816.78	5484.42	0	3965.36	7830.94	76018.9	0	10410.6	26440	71555.4	1496.06	916.543	0	7198.87	1.1501e+06	41689.9	9.65264e+06	6.96566e+06	437851	1.67999e+08	5.41664e+06	8.22597e+06
E5553 TK-CMV Tumor	TK-CMV	1055.1	88985.3	87909.8	3240.52	0	0	0	0	0	0	0	0	0	0	0	0	0	0	0	0	0	0	0	26673.4	34444.1	148422	1.31593e+06	0	46567.3
HA2872 TK-CMV Tumor 1	TK-CMV	267112	3.20552e+07	3.19115e+07	936489	3.0749e+06	0	3991.32	5142.58	4593.86	0	4148.46	15567	126730	1135.86	10013.2	50926.1	93474.7	1126.87	644.852	0	19195.9	1.23158e+06	92318.5	5.43937e+06	4.6807e+06	9.67176e+06	5.19675e+06	4.41748e+06	2.02235e+06
HA2872 TK-CMV Tumor 2	TK-CMV	3398	47164.5	48266.9	1695.62	0	0	0	0	0	0	0	0	0	0	0	0	0	0	0	0	0	0	0	73747.8	107149	240779	4.76821e+06	90552.5	95628.3
HA2874 TK-CMV Tumor 1	TK-CMV	162091	1.26492e+07	1.26227e+07	651333	2.35887e+06	1302.73	1444.3	5048.58	7153.35	965.578	5824.51	31714.4	308420	1193.05	6137.99	76332.2	97959.3	1343.08	1277.19	1444.26	8922.84	2.21481e+06	41757.3	3.6202e+06	3.35758e+06	3.94424e+06	2.59083e+06	2.5893e+06	3.29618e+06
HA2874 TK-CMV Tumor 2	TK-CMV	404141	1.89499e+07	1.8897e+07	940436	2.6934e+06	0	3961.55	11458.3	15162.5	0	9181.63	17299.1	122709	2650.83	15473.4	89712.5	1.1702e+06	1839.65	4212.63	0	19545	2.85149e+06	68162.8	7.34273e+06	7.84346e+06	5.7839e+06	7.47455e+06	5.72222e+06	1.08297e+06
HA2874 TK-CMV Tumor 3	TK-CMV	231941	1.19809e+07	1.19643e+07	644758	2.32191e+06	0	916.921	1771.66	1744.89	0	0	6516.95	0	0	3665.81	7602.21	0	0	0	0	2594.29	768666	20201	2.28416e+06	3.00227e+06	1.69041e+06	1.44486e+06	1.12541e+06	1.71642e+06
HA2323 K-SPC Tumor	K-SPC	43520.8	8.47395e+06	8.44728e+06	337599	1.06631e+06	0	610.936	2799.11	2759.13	1401.47	2199.12	14528.4	140728	0	11365.4	67735.1	0	0	0	1124.31	7866.91	2.35903e+06	90127.5	3.00122e+06	3.40662e+06	180462	1.99568e+06	1.15266e+06	3.57336e+06
HA2325 K-SPC Tumor 1	K-SPC	1144.05	1.06203e+06	1.05345e+06	70962.8	430472	0	0	0	0	0	1245.29	12375.9	155809	0	0	21044	440827	0	0	0	1816.99	0	19003.3	144999	1.09686e+06	49182.7	572066	458055	507346
HA2325 K-SPC Tumor 2	K-SPC	239716	1.90016e+07	1.89665e+07	1.18542e+06	6.09112e+06	11923	6322.9	18914.6	25705.7	1276.82	6694.1	260213	3.04471e+06	1819.98	5111.02	491014	1.39959e+07	3422.02	1047.06	2638.82	77431.9	581565	264043	6.43773e+06	4.07411e+06	451187	8.4504e+06	7.56803e+06	7.93104e+06
HA2325 K-SPC Tumor 3	K-SPC	150820	5.41293e+06	5.36084e+06	402768	52526.6	1259.55	3439.91	10750.1	16363.4	0	4285.97	39803.1	430113	1103.34	3787.75	93276	2.19741e+06	1163.53	1915.33	2095.58	3765.41	1.87303e+06	62321.1	2.42387e+06	3.71671e+06	304485	3.81295e+06	4.84174e+06	5.908e+06
HA2327 K-SPC Tumor 1	K-SPC	94622	9.35961e+06	9.30931e+06	347270	5.30731e+06	4767.45	4661.32	5122.25	5359.92	4783.73	2769.72	25761.6	500818	1212.01	43848.5	302792	269105	2035.73	1127.7	7396.79	40239.7	2.83233e+06	178251	4.1466e+06	4.37087e+06	289625	4.12169e+06	3.51602e+06	7.41677e+06
HA2327 K-SPC Tumor 2	K-SPC	145945	1.60461e+06	1.59898e+06	88458.4	3.7075e+06	1913.06	4991.91	5653.08	8520.08	1463.1	7039.53	12675.7	514632	3265.9	17637.6	178794	3.77791e+06	3032.86	1389.53	1917.84	6316.12	2.14901e+06	41732.5	4.34063e+06	3.66195e+06	215525	4.00771e+06	8.06462e+06	5.7456e+06
HA2340 TK-SPC Tumor	TK-SPC	2.0606e+06	8.44862e+06	8.42704e+06	887290	2.98046e+06	3683.94	9797.78	22774.2	34624.8	6739.22	12579.9	407500	4.49141e+06	4575.54	23567.5	986779	2.47727e+07	0	4164.69	9839.88	39736.9	3.81369e+06	201249	1.24433e+07	1.14801e+07	1.09759e+06	1.28693e+07	1.36365e+07	1.64568e+07
HA2343 TK-SPC Tumor 1	TK-SPC	2601.03	181157	180295	11300.7	0	0	0	0	0	0	0	0	0	0	0	0	0	0	0	0	0	23375.1	1563.86	69222.2	140918	406549	1.19684e+07	65787	35869.5
HA2343 TK-SPC Tumor 2	TK-SPC	94405.9	3.44695e+06	3.44087e+06	237366	869077	0	3421.21	2487.24	3721.17	0	2561.41	9231.08	61417.1	0	1076.52	20123.5	78458.7	0	0	0	6932.32	0	21347.6	658694	1.6607e+06	5.1828e+06	1.24325e+06	1.62583e+06	978697
HA2347 TK-SPC Tumor 1	TK-SPC	508997	6.46375e+06	6.4533e+06	476907	1.74181e+06	0	2917.1	7635.82	9909.78	0	9690.02	26844.9	0	2841.7	2527.75	49551.1	487503	4005.23	0	2201.79	12842.4	1.93961e+06	72337	7.51605e+06	7.42746e+06	4.39879e+07	5.24347e+06	6.18053e+06	9.64998e+06
HA2347 TK-SPC Tumor 2	TK-SPC	137421	7.67123e+06	7.66349e+06	547928	3.74611e+06	2276.84	6736.45	13343.5	13206.3	0	13708.6	108822	1.126e+06	1677.76	5092.76	169276	2.26643e+06	2448.31	2900.22	5552	35072.4	980908	113424	5.34428e+06	5.22439e+06	2.82273e+07	247376614	9.9524e+06	2.06815e+06
HA2347 TK-SPC Tumor 3	TK-SPC	33272	1.5571e+06	1.55196e+06	114751	417731	0	0	0	0	0	0	6147.07	0	0	0	9718.54	0	0	0	0	2704.58	117732	13640.8	228442	893876	3.30063e+06	5.4254e+07	578702	927617
HA2347 TK-SPC Tumor 4	TK-SPC	43588.2	653421	652496	93857.2	372795	886.035	1863.37	2936.93	1073.3	0	2048.65	70545.5	781975	0	0	43068	0	0	0	842.809	5708.33	358423	13864.6	420103	929579	3.40041e+06	1.45859e+06	858112	155461
