## Supplementary material for "TAp73 mediates anti-tumor immunity through regulation of lipid metabolism in the lung tumor microenvironment": Table S2

### Sheet: Table S2.
Supplementary Table 2.	Eicosanoid-targeted metabolomics from alveolar macrophages, related to Figure 6
		6-keto PG F1a	PG E2	PG G2	PG D2	20-HETE	19S-HETE	14-HDoHE	11(12)-EET	ALA/ GLA	DHA	Arachidonic acid	DPA	Linoleic acid	DGLA	All Cis DPA	Adrenic acid
(Mac_K_CMV_SiglecF+_APC+_HA3884-HA3887)	SiglecF+ K		1158.1					26944.9	1746.51		126095	2.51436e+07	4941958	5561.46	25590.1	116425	4.19694e+06
(Mac_K_CMV_SiglecF+_APC+_HA3896)1	SiglecF+ K	721.654	7971.28	2490.68	1106.23		12351.5	976.58	1346.01	10574.7	215087	6.14194e+07	4952546	4.79367e+07	21052	63710.2	1.04537e+07
(Mac_K_CMV_SiglecF+_APC+_HA3896)2	SiglecF+ K		11221.3	3298.52	724.241	4883.33	9494.91				437080	4.81829e+07	3078566	2.38969e+07	1.40625e+06		3.41151e+06
(Mac_K_CMV_SiglecF+_APC+_HA3898)	SiglecF+ K	745.253	11271.5	4174.99			10099.5	2203.69	1051.28	4374.32	415799	7.10277e+07	7766221	2.45069e+07	43032.6	33397.9	1.11224e+07
(Mac_K_CMV_SiglecF-_APC-_HA3821-HA3897)	SiglecF- K	5893.32	56452.7	17026.2	1225.1		32573.2	1442.16	731.895	7775.16	2502789	3.1506e+07	2562632	2.22138e+07	24426.3		8.15697e+06
(Mac_K_CMV_SiglecF-_APC-_HA3884-HA3887)1	SiglecF- K	3266.87	8805.3	2321.84	882.786					1915.22	519036	3.17938e+07	3197580	1.8298e+07	12998.6	62751.4	5.575e+06
(Mac_K_CMV_SiglecF-_APC-_HA3884-HA3887)2	SiglecF- K	729.998	8793.11	2850.79			9231.23				36830	2.33621e+07	2045181	1.43247e+07	700778	48872.5	1.60272e+06
(Mac_K_CMV_SiglecF-_APC-_HA3890-HA3883)	SiglecF- K	4071.49	6985.72	1914.51			18611.1	5450.08	673.804	5475.16	2046605	3.95419e+07	2274155	1.69456e+07	2.53678e+06	22825.1	3.36163e+06
(Mac_K_CMV_SiglecF-_APC-_HA3896)1	SiglecF- K	2710.33	33140.1	11117.3			12634.7	6080.96	3519.12	4864.55	47726	3.57695e+07	2646389	2.18761e+07	18716.9	20074	5.11007e+06
(Mac_K_CMV_SiglecF-_APC-_HA3896)2	SiglecF- K	770.566	17980.3	5558.02	821.635			657.801			423717	1.45882e+07	1896458	9.46941e+06	1.04071e+06		2.7248e+06
(Mac_K_CMV_SiglecF-_APC-_HA3896)3	SiglecF- K	639.787	14489.3	5409.64				3325.8	1233.86		69665	3.78731e+07	3184796	2.13652e+07	20134.7	91533.6	6.96394e+06
(Mac_K_CMV_SiglecF-_APC-_HA3896)4	SiglecF- K	2014.71	23768.3	9156.7	650.973			28702.5	2245.69	1872.72	1132155	3.3238e+07	2674513	2.09531e+07	987238		3.08312e+06
(Mac_TK_CMV_SiglecF+_APC+_HA3917)1	SiglecF+ TK		6440.4	1462.01		8231.12	10319.4	1885.34	1933.49	2981.27	304150	6.34078e+07	4064901	1.84442e+07	2.42175e+06	34612	7.05218e+06
(Mac_TK_CMV_SiglecF+_APC+_HA3917)2	SiglecF+ TK		9094.97	3301.79	1721.75	6974.37	11056.3	1929.49	2477.09		471550	6.11476e+07	3700673	1.73094e+07	1.4617e+06		5.11986e+06
(Mac_TK_CMV_SiglecF+_APC+_HA3917)3	SiglecF+ TK		24850.4	2811.42	5847.3	10312.9	15830.8	3074.78	3870.49	2280.97	651744	8.5066e+07	5081861	2.02751e+07	2.74949e+06	59154.5	8.60382e+06
(Mac_TK_CMV_SiglecF-_APC-_HA3847)1	SiglecF- TK	4081.84	18569.6	5645.35	1079.19		11591.2		759.834		26272	23856395	2662375	1.61767e+07	1.48377e+06	51066.9	3.62243e+06
(Mac_TK_CMV_SiglecF-_APC-_HA3847)2	SiglecF- TK	4230.79	22548.6	639.961	1672.06		9786.43	1998.06	3036.85	5254.49	129670	5.14125e+07	3055225	1.89866e+07	2.56912e+06	24998.9	5.25069e+06
(Mac_TK_CMV_SiglecF-_APC-_HA3903)	SiglecF- TK	2668.85	3351.03	1211.19				2652.78	1821.53	3688	802693	2.57463e+07	2417807	1.75091e+07	1.4046e+06	22557	1.9028e+06
(Mac_TK_CMV_SiglecF-_APC-_HA3917)	SiglecF- TK	11696.3	97397.4	29017.5	9510.11			21460.3	6209.69	34454.9	3130638	1.41416e+08	18789647	5.71695e+07	97695.8	169238	2.15495e+07
