## Supplementary material for "TAp73 mediates anti-tumor immunity through regulation of lipid metabolism in the lung tumor microenvironment": Table S3

### Sheet: Table S3.
Supplementary Table 3.	Eicosanoid-targeted metabolomics from THP-1 cells, related to Figure 7
	6-keto_Prostaglandin_F1a	Thromboxane_B2	Prostaglandin_E2	Prostaglandin_G2	Prostaglandin_D2	Adrenic_acid	Arachidonic_acid	19S-HETE	15(S)-HEPE	14(15)-DiHET
THP-1_EV_undif	NF	NF	NF	NF	NF	2.50075e+06	4.14804e+07	15444.3	NF	NF
THP-1_EV_undif	NF	NF	NF	NF	NF	2.97427e+06	4.30251e+07	11521.3	886.846	NF
THP-1_EV_undif	NF	NF	NF	NF	NF	2.10369e+06	3.93441e+07	28759.2	832.329	NF
THP-1_TAp73_undif	NF	NF	NF	NF	NF	1.73537e+06	3.82292e+07	11410	NF	NF
THP-1_TAp73_undif	NF	NF	NF	NF	NF	2.11764e+06	4.08359e+07	30200.1	NF	NF
THP-1_TAp73_undif	NF	NF	NF	NF	NF	2.49861e+06	3.65551e+07	13561.1	NF	NF
THP-1_EV_diff	3455.44	548871	7429.13	4728.81	7429.13	2.78196e+07	1.58317e+08	NF	1729.66	NF
THP-1_EV_diff	3537.98	641385	10657.1	5535.5	10657.1	2.45456e+07	1.75395e+08	NF	10002.7	720.03
THP-1_EV_diff	4351.12	558537	10248	5374.4	10248	2.15152e+07	1.52487e+08	NF	2774.14	1420.36
THP-1_TAp73_diff	NF	NF	3110.57	NF	NF	2.30334e+07	1.14027e+08	25754.9	676.535	NF
THP-1_TAp73_diff	2619.06	62180	5218.65	2454.14	941.971	3.854e+07	1.78862e+08	NF	2723.8	773.765
THP-1_TAp73_diff	3051.98	NF	3830.5	1972.38	1220.93	2.72988e+07	1.56239e+08	NF	6560.51	717.507
