## Supplementary material for "TAp73 mediates anti-tumor immunity through regulation of lipid metabolism in the lung tumor microenvironment": Table S4

### Sheet: Table S4.
Supplementary Table 4.	Eicosanoid-targeted metabolomics from NSCLC patient serum, related to Figure 7
Filename	patient 2	patient 11	patient 12	patient 18	patient 26	patient 29	patient 31	patient 33	patient 38	patient 44	patient 49	patient 50	patient 53	patient 57	patient 64	patient 77	patient 89	patient 90	patient 104	patient 121	patient 122
Group	Mu + NR	WT + R	WT + R	WT + NR	Mu + R	Mu + R	WT + R	Mu + NR	WT + NR	WT + R	WT + R	WT + NR	WT + R	Mu + R	WT + NR	WT + NR	Mu + R	Mu + NR	Mu + NR	WT + R	Mu + NR
TxB2	0	0	0	0	0	0	0	0	0	0	0	0	0	0	0	0	0	0	0	0	0
PGF2a	0	0	0	0	0	0	0	0	0	0	0	0	0	0	0	0	0	0	0	0	0
17(18)-DiHETE	0	0	0	633.516	1748.66	1158.64	1476.13	0	0	1207.13	0	0	882.632	0	728.383	653.469	4273.98	2770.83	0	713.063	0
14(15)-DiHETE	0	0	0	0	3298.1	688.791	1950.65	1542.44	1010.13	2493.87	0	0	596.012	0	4095.28	0	12172	797.399	0	694.144	0
11(12)-DiHETE	0	0	0	0	650.816	638.425	0	0	0	707.865	0	0	0	0	2403.37	0	8197.16	1823.19	0	0	0
12(13)-DiHOME	43124.4	1973.29	4411.24	23074	40081.5	33391.8	11304.1	11221.1	6665.16	15549.8	3373.2	7501.28	63191.6	3128.6	71531.8	124137	22984.7	14179.6	6909.4	5103.01	2858.15
9(10)-DiHOME	47980	3461.83	5145.58	33439.7	25769.1	31882.1	7269.5	15145.8	5774.53	7273.52	3298.05	11585.1	176544	1729.57	55093.1	49015.9	22528.6	79664.7	8782.34	4081.47	1274.21
16(17)-DiHDPA	3848.57	806.623	1823.75	2283.56	7104	1784.98	2655.96	8859.49	2954.16	6307.53	0	1261.94	2619.14	1683.8	4303.88	2394.4	9110.98	6735.29	1538.09	2745.31	2006.8
14(15)-DiHET	14988.4	2894.5	5611.68	10780.4	14871.8	16544.2	22363.3	31110.4	15228.8	16543.7	5603.34	11664.3	23315.3	5656.04	14822.5	7998.39	18825	56545.5	19271.4	21651.6	11559.2
15(S)-HEPE	2030.16	0	0	0	2595.47	1458.61	1339.7	2480.96	637.341	1786.37	0	0	1466.92	0	3137.71	0	4536.14	1117.52	570.785	0	625.619
8(9)-DiHET	1231.26	0	0	643.386	0	1529.62	665.099	2006.99	0	0	0	0	1436.04	0	0	0	0	1215.88	560.206	762.248	612.85
18-HEPE	0	0	0	0	0	0	0	0	0	0	0	0	45997.2	74488.6	140908	22422.9	130375	0	0	0	95226.3
5(6)-DiHET	2532.16	0	1264.71	1058.41	874.621	866.896	928.41	3239.46	0	0	1575.99	736.007	1526.04	0	1428.22	838.121	786.149	876.711	1007.66	563.446	0
5(S)6(R)-DiHETE	0	0	0	0	0	0	0	0	549.175	0	0	0	0	0	0	0	0	0	0	0	0
5(S)-HEPE	0	0	0	0	1591.84	0	786.806	0	0	0	0	914.426	0	0	0	0	645.51	1005.66	0	0	0
17-HDoHE	3162.81	0	611.857	0	975.007	0	0	0	0	0	938.334	0	0	0	1206.43	532.628	617.065	0	1419.89	0	1302.7
17(18)-EpETE	609.16	0	0	0	1479.77	942.405	1014.86	0	0	750.634	0	0	0	1193.75	1697.86	0	988.766	1638.57	0	0	0
14-HDoHE	8933.78	3355.84	38588.2	3421.91	10076.5	3293.69	10931	676.834	6290.74	10673.2	14611.8	6566.85	1933.59	18911.2	27713.7	2518.54	12749.1	2833.7	22676.1	7798.82	66237.6
14(15)-EpETE	0	0	0	0	0	0	0	0	29741.4	0	0	0	0	0	0	0	0	0	0	0	0
11(12)-EpETE	0	0	0	0	0	0	0	0	0	0	0	0	0	0	0	0	0	0	0	0	0
14(15)-EET	24343.2	1546.86	9152.9	27394.7	7021.67	11942.1	7211.28	7408.84	6708.54	12395.2	34029.2	11839.3	7509.83	13538.5	15675.4	6007.77	6422.4	16637	13750.4	12290.1	35370.3
5-OxoETE	3913.07	3001.22	2778.54	2997.31	5492.63	0	6146.28	3669.51	6968.87	4892.1	2703.88	4571.31	5922.9	7587.81	4747.31	3011.42	31331.7	0	4702.01	4150.15	8323.05
11(12)-EET	13395.2	1267.87	6047.15	61192.8	3618.63	13788.4	3951.24	7818.29	7198.43	19033.1	62929.8	4608.3	3723.4	13059	41968.4	1990.89	3499.78	16191.6	6636.37	8833.96	17111.6
Stearic_acid	176687	6999.57	8291.24	64048.5	667919	13898.9	27739.4	14401.5	44437	34772	102545	47209.6	13673.9	34085.1	70684.6	1945.2	194249	143188	9613.82	22893.6	5251.59
EPA	4.67211e+06	5.25916e+06	4.19153e+06	2.02947e+06	3.55121e+07	3.27323e+06	8.86243e+06	5.92733e+06	2.13342e+06	1.33493e+07	2.15037e+06	4.84182e+06	5.87046e+06	6.23011e+06	1.57355e+07	2.06106e+06	3.55147e+07	1.85615e+07	1.12768e+06	5.42133e+06	1.78939e+06
GLA/ALA	350864	78048.6	63425.9	101531	786516	31344.5	69541.8	92625.7	182270	125876	362754	128476	64260.1	34319.4	124514	20970.7	35781	419587	55389.7	67232.5	43194.1
DHA	8.05249e+06	3.78746e+06	4.42163e+06	1.90881e+06	1.37842e+07	908581	4.18978e+06	2.72122e+06	6.86923e+06	6.45927e+06	3.89023e+06	2.41552e+06	2.22533e+06	3.56334e+06	4.8457e+06	2.36759e+06	7.12678e+06	8.48242e+06	2.25591e+06	2.9803e+06	2.93435e+06
Arachidonic acid	4.96492e+06	2.22772e+06	3.043e+06	5.06875e+06	7.83889e+06	3.13129e+06	3.34226e+06	3.58497e+06	3.84112e+06	2.84825e+06	5.88435e+06	4.47911e+06	2.0021e+06	3.55127e+06	2.0713e+06	2.00971e+06	4.81555e+06	8.44319e+06	4.40567e+06	4.66939e+06	1.60178e+06
DPA	3.95867e+07	1.30334e+07	1.4565e+07	5498.78	6.5841e+07	6.60115e+06	2.99769e+07	1.67637e+07	2.17055e+07	2.37464e+07	1.81365e+07	2.11176e+07	1.78375e+07	1.71029e+07	2.23313e+07	4.44241e+06	2.64843e+07	6.49426e+07	1.23157e+07	2.14664e+07	8.87778e+06
Linoleic acid	425469	77281.4	2.04301e+08	48092.2	3.18389e+08	139899547	2.24348e+08	177024	2.60691e+08	2.33107e+08	2.25228e+08	2.38473e+08	242222374	1.83709e+08	2.51763e+08	1.25756e+08	174622382	2.73371e+08	1.83601e+08	1.95323e+08	1.51972e+08
DGLA	3.56125e+07	7.18004e+06	7.25034e+06	8.51286e+06	2.62198e+07	6.09213e+06	1.11004e+07	8.35271e+06	9.90808e+06	9.71551e+06	1.95456e+07	1.05613e+07	1.4805e+07	6.95107e+06	1.401e+07	4.09419e+06	6.92903e+06	2.92536e+07	7.64697e+06	9.29668e+06	7.41548e+06
Adrenic acid	1.14573e+07	3.79786e+06	6.44586e+06	3.82749e+06	1.25187e+07	2.26945e+06	6.73825e+06	5.97838e+06	7.44655e+06	3.738e+06	8.55669e+06	7.87242e+06	6.03605e+06	7.577e+06	3.73371e+06	1.55878e+06	3.441e+06	2.7495e+07	7.37633e+06	7.25663e+06	4.3206e+06
