## Supplementary material for "TAp73 mediates anti-tumor immunity through regulation of lipid metabolism in the lung tumor microenvironment": Table S5

### Sheet: Table S5.
Supplementary Table 5.	Southern blot probe sequences, related to Figure 1
5' external probe	CACTGGCCCTGAAGAAGGAGGTACTTCTGCCTGCATCGGGTGGGACCTCAGCCTCTGTGTAGCCTCCTTTTCTGGAGGTAGCTTGAGGGAAACAGGCTTCCGGCACCAAGGCCCCGATGTGGCCAGGTTCTTGATACTCTGAGTTCTGTGTCTTTGCCACTGCCCAGAGATACCGTCATTTCAGGAGAGACACTCCCTGGCCATGTTCCTGAGCCTGGCACGCCCTCTGCCCACACAAGGATCTCATGGTGCTAGAGCCTTCATGTCCGCTGGAGGGAAATTCACACAGTGGCTGACATGGGTCCAGAGGGCCCCTCCTGTCATCACCACTAATATACTAGTTACTTCTGATTTCAATTCCCCTGTCCACTGGAACAAATTATTAGAAGGGATGACAGT…
internal tdTomato probe	GGGAGAGGAGGTCATCAAAGAGTTCATGCGCTTCAAGGTGCGCATGGAGGGCTCCATGAACGGCCACGAGTTCGAGATCGAGGGCGAGGGCGAGGGCCGCCCCTACGAGGGCACCCAGACCGCCAAGCTGAAGGTGACCAAGGGCGGCCCCCTGCCCTTCGCCTGGGACATCCTGTCCCCCCAGTTCATGTACGGCTCCAAGGCGTACGTGAAGCACCCCGCCGACATCCCCGATTACAAGAAGCTGTCCTTCCCCGAGGGCTTCAAGTGGGAGCGCGTGATGAACTTCGAGGACGGCGGTCTGGTGACCGTGACCCAGGACTCCTCCCTGCAGGACGGCACGCTGATCTACAAGGTGAAGATGCGCGGCACCAACTTCCCCCCCGACGGCCCCGTAAT…
