## Supplementary material for "TAp73 mediates anti-tumor immunity through regulation of lipid metabolism in the lung tumor microenvironment": Table S6

### Sheet: Table S6.
Supplementary Table 6.	Metabolite parameters for eicosanoid-targeted assay, related to Figures 3, 6, and 7
Metabolite	Formal Name	Precursor ([M-H]-) → Product (m/z)	RT (min)
6-keto Prostaglandin F1α	9α,11α,15S-trihydroxy-6-oxo-prost-13E-en-1-oic acid	369.2277 → 351.2	2.2
Thromboxane B2		369.2277 → 169.1	3
Prostaglandin F2α		353.2328 → 309.2	3.56
Prostaglandin E2		351.2171 → 271.2	3.72
Prostaglandin G2/ H2		351.2171 → 189.1	3.85
Prostaglandin D2		351.2171 → 271.2	4
17(18)-DiHETE	17,18-dihydroxy-5Z,8Z,11Z,14Z-eicosatetraenoic acid	335.2222 → 203.2	5.56
14(15)-DiHETE	(±)14,15-dihydroxy-5Z,8Z,11Z,17Z-eicosatetraenoic acid	335.2222 → 207.1	5.75
12(13)-DiHOME	12,13-dihydroxy-9Z-octadecenoic acid	313.2378 → 183.1	5.92
9(10)-DiHOME	9,10-dihydroxy-12Z-octadecenoic acid	313.2378 → 201.1	6.12
16(17)-DiHDPA	(±)16,17-dihydroxy-4Z,7Z,10Z,13Z,19Z-docosapentaenoic acid	361.2378 → 233.2	6.24
14(15)-DiHET	(±)14,15-dihydroxy-5Z,8Z,11Z-eicosatrienoic acid	337.2378 → 207.1	6.25
11(12)-DiHETE	11,12-dihydroxy-5Z,8Z,14Z,17Z-eicosatetraenoic acid	335.2222 → 167.1	6.43
8(9)-DiHET	8,9-dihydroxy-5Z,11Z,14Z-eicosatrienoic acid	337.2378 → 185.1	6.73
20-HETE	20-hydroxy-5Z,8Z,11Z,14Z-eicosatetraenoic acid	319.2273 → 301.2	6.75
19S-HETE	19S-hydroxy-5Z,8Z,11Z,14Z-eicosatetraenoic acid	319.2273 → 275.2	6.87
18-HEPE	(±)-18-hydroxy-5Z,8Z,11Z,14Z,16E-eicosapentaenoic acid	317.2116 → 299.2	6.9
5(6)-DiHET	5,6-dihydroxy-8Z,11Z,14Z-eicosatrienoic acid	337.2378 → 145.1	7
5(S)6(R)-DiHETE	5S,6R-dihydroxy-7E,9E,11Z,14Z-eicosatetraenoic acid	335.2222 → 145.1	7
15(S)-HEPE	15(S)-hydroxy-5Z,8Z,11Z,13E,17Z-eicosapentaenoic acid	317.2116 → 255.2	7.09
17(18)-EpETE	(17S,18R)-epoxy-5Z,8Z,11Z,14Z-eicosatetraenoic acid	317.2116 → 215.2	7.43
17-HDoHE	(±)17-hydroxy-4Z,7Z,10Z,13Z,15E,19Z-docosahexaenoic acid	343.2273 → 245.2	7.46
5(S)-HEPE	5S-hydroxy-6E,8Z,11Z,14Z,17Z-eicosapentaenoic acid	317.2116 → 299.2	7.5
14(15)-EpETE	(14S,15R)-epoxy-5Z,8Z,11Z,17Z-eicosatetraenoic acid	317.2116 → 248.2	7.6
14-HDoHE	(±)14-hydroxy-4Z,7Z,10Z,12E,16Z,19Z-docosahexaenoic acid	343.2273 → 161.1	7.63
11(12)-EpETE	(11S,12R)-epoxy-5Z,8Z,14Z,17Z- eicosatetraenoic acid	317.2116 → 219.1	7.66
14(15)-EET	(14S,15R)-epoxy-5Z,8Z,11Z-eicosatrienoic acid	319.2273 → 219.1	8.09
5-OxoETE	5-oxo-6E,8Z,11Z,14Z-eicosatetraenoic acid	317.2116 → 203.1	8.3
11(12)-EET	10-[(2R,3S)-3-(2Z)-2-octen-1-yl-2-oxiranyl]-5Z,8Z-decadienoic acid	319.2273 → 167.1	8.41
EPA	Eicosapentaenoic Acid	301.217	8.79
Stearic acid	octadecanoic acid	283.264	8.96
ALA/ GLA	α-Linolenic Acid/ γ-Linolenic Acid	277.217	9.3
DHA	Docosahexaenoic Acid	327.232	9.42
Arachidonic acid		303.232	9.64
DPA	Docosapentaenoic Acid	329.248	9.75
Linoleic acid		279.232	9.79
DGLA	Dihomo-γ-Linolenic Acid	305.248	9.9
All Cis DPA	4Z,7Z,10Z,13Z,16Z-docosapentaenoic acid	329.248 → 285.3	9.98
Adrenic acid	7Z,10Z,13Z,16Z-docosatetraenoic acid	331.264	10.25
