## Supplementary material for "TAp73 mediates anti-tumor immunity through regulation of lipid metabolism in the lung tumor microenvironment": Table S7

### Sheet: Table S7.
Supplementary Table 7.	Gene signatures for major cell types from single-cell sequencing, related to Supplementary Figure 6
Macrophages	Neutrophils	Epithelial	T cell	B cell	mregDC	monocytes	NK cell	Endothelial	Fibroblasts	cDC1	pDC_MonoDC
Chil3	S100a9	Sftpc	Trbc2	Ebf1	Ccl22	Plac8	Gzma	Calcrl	Mgp	Cst3	Siglech
Ccl6	S100a8	Sftpb	Skap1	Bank1	Ccl17	Ifitm3	Prf1	Cldn5	Dcn	Wdfy4	Tcf4
Kcnip4	Il1b	Sftpa1	Il7r	Igkc	Fscn1	F13a1	Nkg7	Ptprb	Col3a1	Irf8	Bst2
Lpl	Retnlg	Meg3	Cd3g	Cd79a	Tbc1d4	Ccr2	Ccl5	Ramp2	Bgn	H2-Ab1	Grm8
Mrc1	Csf3r	Cxcl15	Ms4a4b	Ighm	Cst3	Ms4a6c	Ncr1	Epas1	Pdzd2	Naaa	Irf8
Ctsd	Il1r2	Clu	Itk	Mef2c	Ccr7	Adgre4	Klra4	Hpgd	Col1a2	Plbd1	Runx2
Atp6v0d2	Hdc	Wfdc2	Ccl5	Cd79b	Tmem123	Pid1	Klre1	Tmem100	Gsn	H2-Aa	Mctp2
Ctss	Cxcr2	Sftpd	Cd3d	Ms4a1	Adam23	Ifitm6	AW112010	Egfl7	Col1a1	Itgae	Cox6a2
Plet1	Ifitm1	Slc34a2	Trbc1	Pax5	Pkib	S100a4	Klrb1c	Cdh5	Prkg1	Ckb	Ccr9
Ear2	Ptgs2	Lcn2	Lef1	Ralgps2	Cacnb3	Gpr141	Klrk1	Ly6a	Inmt	Xcr1	Tex2
Mpeg1	Mmp9	Krt18	Bcl11b	Iglc2	Il12b	Nr4a1	Klrd1	Adgrf5	Sparc	Cd74	Rnase6
Psap	Cxcl2	Chil1	Cd3e	Man1a	Rbpj	Slc8a1	Il12rb2	Tspan7	Serping1	Sept3	Plac8
Cybb	Acod1	Scgb1a1	Themis	Bach2	Basp1	Fn1	Il2rb	Cavin2	Postn	H2-Eb1	Ly6c2
Slc7a2	Clec4d	EGFP	Tox	Ly6d	Cxcl16	Zeb2	Gzmb	Aqp1	Igfbp7	Ifi205	St8sia4
Marco	Srgn	Krt8	Grap2	Aff3	Mreg	Clec4a1	Txk	Ly6c1	Sparcl1	Cldn1	Bcl11a
Clec7a	Ier3	Retnla	Cd247	Immp2l	Zmynd15	Csf1r	Ugcg	Cxcl12	Gucy1a1	Arsb	Fmnl2
Abcg1	G0s2	Gkn2	Emb	Fchsd2	Ccl5	Dleu2	Klra8	Tm4sf1	Pde5a	Fmnl2	Srgap3
Tcf7l2	Slc7a11	Ank3	Ikzf2	Gm31243	Crip1	Clec4a3	Tbx21	Cyyr1	Eln	Trerf1	Rell1
Ctsk	Mxd1	Ager	Trac	Ighd	Marcks	Lst1	Sytl3	Gpihbp1	Gpx3	Aif1	Klk1
Gpnmb	Nlrp3	Cldn18	Icos	Iglc3	Adgrg6	Pou2f2	Serpinb9	Ctla2a	Timp3	Lrba	Lair1
Fth1	Clec4e	Npc2	Cd28	Btla	Rabgap1l	Rap1gap2	Il18rap	Cav1	Rarres2	Cd207	Prkca
Dab2	Lmnb1	Scd1	Camk4	Blnk	Il4i1	Trps1	Klra7	Sparc	Lhfp	Cbfa2t3	Tbc1d8
Mertk	Dusp1	Dmkn	Prkcq	Bcl11a	Tbc1d8	Cd300a	Aoah	Podxl	Acta2	Ppt1	Rabgap1l
Mmp12	Ccr1	Trf	Ms4a6b	Fcmr	Traf1	Ldlrad3	Arsb	Sema3c	Csmd1	Pkib	Gria3
Ftl1	Lst1	Lamp3	Thy1	Foxp1	Nr4a3	Fyb	Irf8	Scn7a	Tagln	Adam23	Cacna1e
Sirpa	Egr1	Atp1b1	Cxcr6	Prkcb	Syngr2	Ptprj	Itga2	Clec14a	Ltbp2	Mctp1	Fyn
Axl	BC018473	Krt7	Gramd3	Cd55	Samsn1	Gngt2	Ctsw	Prickle2	Pdgfrb	Rbpj	Pld4
Lipa	Stfa2l1	Ctsh	Tcf7	Cd37	Etv3	Plbd1	Klf12	Ace	Col6a3	Flt3	Plekhm3
Lyz2	Cass4	Sfta2	Lat	Cd86	S100a4	Samhd1	Adamts14	Thbd	Fmo2	Id2	Pacsin1
Lgals3	Zfp36	Mecom	St6galnac3	Cd83	Tmcc3	Gpx1	Cma1	Ldb2	Cald1	Pfkp	Blnk
Cd9	Sorl1	Cldn3	Inpp4b	Ppp1r16b	Cd83	Pld4	Kcnq5	Sptbn1	Col5a2	Cadm1	Zdhhc14
Olr1	Cyp4f18	Selenbp1	Sntb1	Setbp1	Fabp5	Ly6c2	Gm2682	Adgrl4	Prex2	Hepacam2	Slc41a2
Car4	Csf1	Sfta3-ps	Lck	Ikzf3	Serpinb6b	Ptpro	Vps37b	Bmpr2	Serpinh1	Ccser1	Ly6d
Sgk1	Lyst	Tspan8	H2-Q7	Kcnq5	Rel	Acer3	Peak1	Slco2a1	Trpc6	Tbc1d4	Cd7
Cd68	Fgl2	Apoc1	Vps37b	Stap1	Lrrk1	Zfyve9	Klra9	Acvrl1	Gucy1b1	Cdk14	Tmem229b
Spp1	Gcnt2	Napsa	Ets1	Iglc1	Tnip3	Ifitm2	Clnk	Eng	Igfbp4	Ciita	Upb1
Grn	Trem1	S100a14	Rora	H2-Eb1	Gnb4	Ifi27l2a	Ms4a4b	Igfbp7	Fbn1	Rab43	Lifr
Plin2	Ifitm2	Sdc1	Maf	H2-DMb2	Etv6	Fgr	Ccl4	Cd36	Ppp1r14a	H2-DMb1	Cd209d
F7	Plek	Aqp5	Ptpn22	Cd74	Tmtc2	Ms4a4c	Stat4	Icam2	Nbl1	H2-DMa	Dnajc7
Il18	Ccrl2	Slc12a2	Nkg7	H2-Ob	Ccdc88a	Smpdl3a	Samd3	Sparcl1	Fn1	Jaml	Smim5
Ctsb	C5ar1	Rian	Bcl2	Fcer2a	H2-M2	Alox5ap	1700025G04Rik	Kdr	Mfap4	Rab7b	Abhd17b
Fabp4	Pim1	Muc1	Mllt3	Blk	Mir155hg	Treml4	Ly6c2	Plvap	Prelp	Sdad1	Ctsl
Nceh1	Entpd1	Dram1	Gimap3	Cacna1e	Pcgf5	Fam49a	Bcl2	Pltp	Fhl1	Slamf7	P2ry14
Ctsz	Slfn1	Spint2	Ctla4	Pou2af1	Cd80	Plcb1	Styk1	Kitl	Clec3b	Naga	Sell
Itgax	Grina	Ptprf	Gm2682	March1	Ly75	Itgam	Itga4	Itga1	Ltbp4	Htr7	Tubgcp5
Naaa	Nfkbiz	Lpcat1	Itgb7	St6gal1	Relb	Nfkbiz	Fyn	Col4a1	Rbms3	Gm36723	Lgals1
Nov	Mcl1	Epcam	Tnik	Rel	Strip2	Emilin2	Osbpl3	Flt1	Col4a1	Clec9a	Kmo
Pld3	Tnfaip2	Sdc4	AW112010	Ero1lb	Apol7c	Cx3cr1	Fasl	Clic5	Ogn	Tbc1d8	Apba1
Laptm5	Tpd52	S100g	Ptprcap	Syk	Cd86	Stk10	Eomes	Pecam1	Sox5	Dapp1	Mef2c
Fabp5	Junb	Tpm1	Cd226	Dmxl1	Pik3r1	Gm21188	Chn2	Slc9a3r2	Itga1	Trim35	Cadm1
Hebp1	Emilin2	Cystm1	Cd5	Pou2f2	Jak2	Itgal	Pitpnc1	Nfib	Serpine2	Atox1	Ppm1e
Pparg	Ndel1	Ppp1r14c	Ltb	Siglecg	Bcl2a1b	Hck	Klrc2	Cd93	Gng11	Mgl2	Uvrag
Dst	Rnf149	Bsg	Fyb	H2-Aa	Serpinb9	Itga4	Chsy1	Adgrl3	Limch1	Psmb9	Spib
Htr2c	Il1rn	Cbr2	Satb1	Cxcr5	Slamf7	Dusp16	Lgals1	Ptprm	Nr2f2	Cd86	Zc3h12c
Fabp1	Litaf	Nckap5	Dusp10	Swap70	Socs2	Lyn	Hsd11b1	Ptprg	Mfap5	Cd83	Iglc3
Adipor2	Pglyrp1	Tceal9	S100a4	Ly86	Ifi30	Klra2	Ptpn22	Esam	Cfh	Gm2a	Lrp8
Wfdc21	Pla2g7	AU021092	Arhgap15	Arhgap15	Cbfa2t3	Atf3	Klrb1b	Ecscr	Cxcl14	Ifi30	Klra17
Hexa	Osm	Nupr1	Sidt1	Gm30211	Fmnl2	Stxbp6	Tnik	Id3	Arhgap42	Klrb1b	Tmem163
Abhd12	Lilr4b	Abca3	Il18r1	Fcrla	Gadd45b	Adgre5	Rap1gap2	Clec1a	Rbp1	Irf5	Slc49a4
Ltc4s	Arg2	Me1	Hcst	Ripor2	Myo1g	Fcer1g	Prkch	Pde3a	Cacna1c	Cxcl16	Tcf12
S100a1	Ncf2	Ppp1r9a	Ablim1	Slc9a7	Marcksl1	Pip4k2a	Ust	Galnt18	Cox4i2	Fgd2	Ncald
Ear1	Nfkbia	Rbp4	Txk	Mzb1	Zc3h12c	Grk3	Klri2	Emcn	Id3	Syngr2	Rnf220
Lgmn	Trem3	Tgoln1	Cd6	Pgap1	Ncoa7	Cers6	Prkcq	Fmo1	Fstl1	Pak1	Ifnar2
Sort1	Ptafr	Pf4	Zc3hav1	Inpp4b	Psme2	Fgd4	Znrf3	Emp2	Crim1	Dnase1l3	Itpr1
Ptpn12	Marcks	Gsta4	Rinl	Cr2	Tnfrsf9	Myo1g	Pde2a	Tek	Pcolce2	Slc8a1	Snx5
Myof	Antxr2	Plxna4	Pdcd4	Hdac9	Plxnc1	Fos	Ptprc	Ifitm3	Cygb	Havcr2	Ly86
Mt1	Il1f9	Atp11a	Scml4	Inpp5d	Epsti1	Nrros	Pik3r1	Ehd4	Hsd11b1	Crip1	Slc9a9
Apoe	Itgam	Areg	Cblb	Prkce	Aldh1a2	Nav1	Skap1	Stmn2	Fermt2	Arhgap18	Ccnd1
Ccdc88a	Il1rap	Chchd10	Slc9a9	Gm15987	Cd274	Coro1a	Nr4a2	Hmcn1	Npnt	Hdac9	Carmil1
Ms4a8a	Resf1	Rnase4	Rpl13a	Dennd5b	Map3k14	Vcan	Prex1	Acer2	Igfbp6	Slc25a20	Atp1b1
Mgll	H2-Q10	Elovl1	Sept1	BE692007	Nfkb1	Ceacam1	Spn	Cyp4b1	Sdc2	Eps8	Pltp
Mcemp1	Hp	Tpi1	Rpl12	Myo1e	Slc22a23	Nadk	Smad3	BC028528	Notch3	Rgs10	Clec12a
Ctsa	Fos	Aox3	Pitpnc1	Sox5	Stat4	Metrnl	Gem	Vwf	Mylk	Plekho1	Unc93b1
Ctsc	Slfn4	Nedd4	Tnfaip3	Wdfy4	Fam49a	Arhgef37	Slc9a9	Tcf4	Col6a1	Efhd2	Phactr2
Klhdc4	Rgs2	Gm43085	Rapgef6	Gpr183	Tmem39a	Apobec1	Arhgef18	Timp3	Sept4	Btla	Cmah
Ch25h	Msrb1	Prnp	Utrn	Snx29	Ktn1	Ccl9	Xcl1	Cd34	C4b	1700025G04Rik	Fcrla
Wfdc17	Sirpb1b	Cald1	Tmsb10	4930523C07Rik	Bcl2a1d	Rap1b	Setbp1	Foxf1	Col4a2	Ank2	Clec10a
Lrp1	Fgr	Egfl6	Fyn	Lrrk2	Rogdi	Tgfbi	Dennd4a	Rasip1	Timp1	Chsy3	Card11
Shtn1	Egln3	Krt19	Rps24	Fbxo11	Tnfrsf11a	Il6ra	Ifngr1	Col4a2	Tbx2	Psmb8	Slc44a2
Fcer1g	Cd300lf	Anxa3	Ptpn18	Dgkd	Mmp25	Arhgap26	Ikzf1	Pcdh17	Colec12	Ptms	Cd300c
Gns	Snap23	Fasn	Crlf3	Chst3	Fnbp1l	Vav3	Serpinb6b	Bmp6	Aebp1	Jak2	Eepd1
Kcnn3	Gsr	Bex2	Hivep2	Cd180	Cd74	Tpd52	Klra1	Gng11	Plpp3	Pip4k2a	Cyb561a3
AI504432	Ccl3	Nkx2-1	Gimap4	Stk17b	Rps27l	Apba1	Mir142hg	Plpp1	Lama2	5730522E02Rik	Eldr
Creg1	Marcksl1	Mgst1	Gata3	H2-Ab1	Cd40	Gm9733	Runx3	Dach1	Mxra8	Zfp366	Slc38a1
Pla2g15	Tyrobp	Zdhhc3	Gimap6	Phtf2	Cers6	Jarid2	Ern1	Tmtc2	Cdh11	Nav1	Snx18
Cdc42ep3	Gm5150	Stard10	Limd2	Cd19	Arhgap31	Grk5	Jak1	Heg1	Gm13889	Dapk1	Ptprs
Vim	Gadd45b	Magi1	Lgals1	Fli1	Clic4	Cebpb	Wls	Afap1l1	Mfge8	Fnbp1	Mbnl1
Trem2	Btg2	Dstn	Pde3b	Mndal	H2-Aa	Irf5	Spry2	Nckap5	Dlc1	Ubash3b	Tyrobp
Sdcbp	Igf1r	Hc	Shisa5	Rasgrp3	Bmp2k	Tyrobp	Dusp2	Cavin1	Pdgfra	Tlr3	Ppm1h
Creb5	Fbxl5	Cldn7	S100a10	Arhgef18	Swap70	Cst3	Il18r1	Mcc	Nfib	Tmsb4x	Paqr5
Mitf	Samsn1	Rai14	Dock2	Tut4	Gramd1b	Tmem51	Mctp2	Smad6	Fbln1	Olfm1	Iqgap2
Csf2rb	Cdk2ap2	Phldb2	Gpr183	Slc12a6	Spred1	Etv6	Zeb2	Nrp1	Ndufa4l2	Tbc1d9	Rpl31
Lrp12	Pbx1	Tspan1	Mbnl1	Foxn3	Rab8b	Klf4	Ccr5	Slc43a3	Timp2	Zbtb46	Tspan13
Spag11b	Lpcat2	Crip2	Dgka	Satb1	Map4k4	Lyz2	Atp8b4	Tspan13	C1s1	Plpp1	Cd180
Tbxas1	Cebpb	Rgcc	Itpkb	Tmem131l	Cblb	Foxn3	Klrb1a	Piezo2	F2r	Slc9a9	Kynu
Slc6a6	Jaml	Hmgn1	Rps15a	Ets1	Ogfrl1	Arhgef10l	Ptprcap	Sema6a	Thbs1	Etv6	Emp3
Ncoa4	Abtb2	Errfi1	Fryl	Pkig	Birc2	Ldlr	Dok2	Samd12	C1qtnf7	Gnb4	Fdps
Ctsl	Cebpd	S100a6	Rps27	Ppp3ca	Phlpp1	Ifi204	Rnf157	Myo10	Sod3	H2afz	Pdzd4
Sh3bgrl	Picalm	2200002D01Rik	Rps16	Cmah	Irf8	Cybb	Dock2	Crip2	Angpt1	Rnase6	Kctd12
Igf1	Ncf1	Itga9	Iqgap2	Cd22	Tmem131l	Igsf6	Tut4	Arhgap29	Ptgis	Kmo	Arhgap17
Plxdc2	Pilra	Tspan11	Gimap1	Fcrl1	Rftn1	Camkk2	Lck	Arhgef12	Pmepa1	Sub1	Ppfia4
Clec4n	Basp1	Hp	Prkca	Akt3	Iscu	Gm2a	Ifng	Myzap	Shroom3	Ust	Fyb
Lrmda	Lilrb4a	Tc2n	Fgf13	Cd38	Grk3	Myo1f	Ripor2	Clic4	Pcolce	Prkar2a	Rftn1
Frmd4a	Ier2	Scd2	Il2rb	Smim14	Pdcd1lg2	Lrp1	Gimap4	Tjp1	Lama4	Cacnb2	Hdac9
Fcgr2b	Cers6	Kcnc3	Cd69	Fam107b	Bcl2a1a	Ptpre	D16Ertd472e	Cav2	Adgrl3	Tcea3	Rpgrip1
Plekhg1	Cd14	Arhgef38	Slco3a1	Dennd4a	Hivep1	Sirpb1c	Gas7	Rhoj	Ism1	Tap1	Sik1
Lamp1	Slc16a3	Bex4	Rabgap1l	Tnfrsf13c	Glipr2	Pla2g7	H2-Q7	Prex2	Ednra	Ppm1m	Pgls
Snx10	Dhrs9	Lmo7	Lncpint	Pde7a	Lsp1	Klf13	Klrg1	Slfn5	Plxdc2	Ccnd1	Ptprj
Colgalt1	Cd33	Sox4	Clint1	Abhd17b	Large1	Eno3	Tmem163	Dlc1	Tuba1a	Gdi2	Gm4258
Itgb2	F630028O10Rik	Avpi1	Saraf	Baz2b	Enox2	Ncf4	H2afz	Cemip2	Ddr2	Cd52	Rps6ka1
Dapk1	Trib1	Ccdc141	Cd4	Ciita	Psmb8	Spi1	Ankrd44	Adgrl2	Fxyd1	Nr4a2	Dap
Dip2c	Socs3	Sh3d19	Ppm1h	Pxk	Uap1	Prkcd	Arap2	Akap12	Tpm2	Wnk1	Grn
Cd302	Mapkapk2	Car8	Rpsa	B3gnt5	Stxbp6	Il10ra	Cd244a	Cd200	Enpp2	H2afy	Klrd1
Tfec	Nfam1	Fxyd4	Peli1	Txndc16	Snhg15	Cbfa2t3	Epsti1	Tbx3	Cacnb2	Pomp	Ldlrad3
Cd164	Dennd4a	Pla2g1b	Ifngr1	Gm43388	Il2ra	Clec12a	Klrb1f	Fendrr	Des	BC028528	Dclre1c
Akr1a1	Gda	Ccnd1	Stat5b	Add3	Zfp36l1	Tmcc1	Oxr1	Ghr	Aldh1a1	Gatm	Selplg
Camk1	Neat1	Mal	Fam169b	Tmem163	Asap1	Ifi207	Fryl	Lyve1	Nox4	Basp1	Irf2bp2
Gsap	Clec4n	Alcam	Tnfsf8	P2ry10	Poglut1	Rap1a	Satb1	Ece1	Fst	Srgap3	Nucb2
Gab2	Sgms2	Cmtm8	Rasgrp1	Sh3bp5	AA467197	Hp	Pde7a	Klhl5	Adcy2	Plekha5	Sla2
Rassf4	Adgre5	Fkbp4	Thada	Itpr1	Tmem131	Cytip	Itgam	Hilpda	Ifitm3	Marcks	Spns3
Tlr2	Pygl	Myh7	Znrf3	Lyn	Gm13546	Tnfrsf1b	Ppp3cc	Nostrin	Ppic	Psme1	Ccr5
Ddhd1	S100a6	Gstm1	Stim1	Gimap6	Htr7	Mapkapk2	Zbtb20	Tspan18	Arhgap6	Alcam	Gm21762
Tbc1d9	Lrg1	Tmem213	Rpl5	Trim7	Batf3	Ncf2	Lrrk1	Sox18	Tns1	Myo9a	Dapp1
Ly75	Ninj1	Slc4a4	Cd27	Ccr6	Rgs1	Abi3	Gm19585	S1pr1	Tmem176a	Actr3	Cxxc5
Dcstamp	Tmcc1	Crb3	Gm8369	Sp100	Id2	Ahnak	S1pr5	Sema3f	Col5a1	Uvrag	Ctse
Abcd2	Nudt4	Kng2	Ndfip1	Bmp2k	Ramp3	Dusp1	Dnajc1	Pakap.1	Col6a2	Camk1d	Cd209a
AU020206	Steap4	Bmp1	Rac2	Eml4	Rnf19b	Mafb	Ikzf3	Ncald	Nedd4	Parp8	Aff3
Atp6v1b2	Alox5ap	Cdh1	Stat4	Eif2ak3	Dapp1	Sgk3	Dusp5	Efnb2	Loxl1	Clic4	Flt3
Sdc3	Mirt1	Lgi3	Klhl6	Map3k1	Nfkbia	Gas7	Dapk2	Fermt2	Selenom	Ccr2	Glcci1
Anxa5	Igsf6	Bend7	Trat1	H2-Oa	St3gal3	Emp3	Ppp1r12a	Dock9	Col18a1	Lsp1	Lag3
Fcgr3	Pip5k1b	Cyp2f2	Rpl30	Lmbrd1	Ptger4	Ifngr1	Ywhaq	Rasal2	Mmp2	Batf3	Bcr
Dhrs3	Plaur	Pi4k2b	Ikzf3	Csnk1g3	Rasa2	Pirb	Hcst	Myct1	Lgals1	Rtn1	Setbp1
Itpripl2	Ets2	Atp1a1	Cd2	Ppp3cc	Adcy6	Cd244a	Gnptab	Plcb1	Ecm1	Gcsam	Coro2a
Ucp2	Btg1	Tst	Slamf6	Kynu	Wnk1	Xylt1	Ahnak	Jcad	Nid1	Runx3	Evi2a
Lilra5	Ier5	Phlda1	Prkch	Ablim1	Malt1	Tln1	Ccnd3	Tie1	Sulf1	Ccl17	Pip4k2a
Cstb	Pde4b	Myh14	Rps7	Stt3b	Nav1	Prdx5	Klrc1	S100a16	Adgrg6	Clnk	Bmyc
Cyba	S100a11	Clic3	Sh3kbp1	Bcar3	Txndc17	Zfp710	Atp2b4	4931406P16Rik	Cd81	Txndc15	Pir
Iqgap1	Spi1	Bmp4	Rps23	Gm26740	Tmsb4x	Rassf4	Selplg	Pmp22	Col14a1	Shtn1	Tsc22d1
Cd200r4	Cd24a	Wwc1	Aak1	Uvrag	Mrtfa	Cd300ld	Pdcd4	Ccdc85a	Ptprd	Qpct	Etv6
Cd44	Slfn2	Gprc5a	Zap70	Birc3	Gm36975	Cd300e	Fam107b	Id1	Lamb1	Plekho2	Ccr2
App	Klhl2	mt-Rnr1	St8sia1	Hvcn1	Flt3	Ly86	Mbnl1	Fgd5	Tbx4	Clec12a	Rilpl2
Reep5	Cd300lb	Gclc	Rnf125	Ptprcap	Fnbp1	Fam49b	Bcl2l11	Adamts1	Tcf4	Arih2	Ly6e
Fn1	Sfxn5	Nrn1	Spn	Malt1	Itga4	Sat1	Srgap3	Mapt	Bicc1	Slco3a1	Cnp
Vat1	2310001H17Rik	Il33	Rps13	Gm8369	Psme1	Spn	Sept1	Tnfsf10	Egflam	Psap	Jaml
Acp5	Neurl3	Rab25	Tnfrsf18	2610035D17Rik	Cytip	Gda	Prkca	Arl15	Adamts2	Tnni2	Gpr171
Sulf2	Zyx	Emp2	Il2rg	Zcchc7	Tspan3	Cmip	Cst7	Rdx	Eva1b	Man2b1	Cbfa2t3
Abcc5	Clec5a	Siva1	Arl4c	Stat4	Plcl1	Tppp3	Cd247	Pcdh1	Pdzrn3	P3h2	Sema4b
Dmxl2	Nfkbid	Cebpa	Znrf1	Strbp	St8sia4	Ext1	Id2	Sox17	Pam	Pid1	Cyth4
Txn1	Xylt1	Vamp8	Cd40lg	Zbtb20	Zfand6	Bcl6	Ccnd2	Ptprk	Marcks	Ifi211	Snx9
Rnf180	Mir142hg	Ccser1	Rpl27a	Cd72	Slc8a1	Plcg2	Prkcb	Cyth3	Cst3	Pmaip1	Gnas
Tgfbi	Cxcr4	Lrp2	Zeb1	Cyth1	Zfp366	Pmaip1	Slamf7	Prx	Dkk3	St3gal5	Trim30a
C530008M17Rik	Vasp	Tmc4	Rps6	Xylt1	Zbtb46	Agpat4	Gm26827	Arhgef15	Apoe	Rala	Fndc3a
Gusb	2810474O19Rik	Ces1d	Elf1	Rfx7	Tank	Nfam1	Cd48	Hspb1	Ckb	Sult1a1	Klk1b27
Fcgrt	Kctd12	Fgfr2	Nsd3	Cobll1	Zfc3h1	Ace	Fcer1g	Gja4	Tcf21	Fchsd2	Arhgef6
Zfp703	Rab11fip1	H2afj	Rpl19	Macf1	Lima1	Il17ra	Bin2	Edn1	Tmem176b	Alox5ap	Hivep3
Ifi30	Cpeb2	Psca	Rpl17	Serinc3	Cpne2	Nr4a2	Galnt2	Gm30382	Gpc3	Actb	Lpgat1
Aig1	Slc40a1	Zfp704	Il27ra	Ccr7	Arl5c	Xdh	Itgb1	Smarca2	Gas6	Xlr	Rap1a
Slpi	Txnip	Bgn	Rps21	Ms4a4c	Csrp1	Zfand5	Chst11	Palmd	Plcl1	Zmynd15	Ybx3
Pde4d	Cd300a	Ldha	Chd3	Med13	Ggta1	Mcub	Zfp36l2	Meis1	Csrp1	Ahr	Npc1
Sh2d1b1	Jak2	Socs2	Rhoh	Dipk1a	Rassf2	Crip1	Sept11	Mcam	Ghr	Vrk1	Fgfr1op2
Adcy3	Isg15	Tmem176b	Tespa1	Tank	Tes	Zfp36	Dock11	Kit	Cp	Commd8	Rab33b
Lpin1	Slpi	Rbms3	Ssbp2	Snx30	Vrk2	Slc11a1	Gab3	Rtl8a	Cryab	Ffar4	Atp2a1
Sh3pxd2b	Cks2	Spred1	Cd96	Cerk	Nudt17	Smpdl3b	Cobll1	Kank3	Robo2	Synj1	Gm12253
Sept9	Gmfg	Tsc22d1	Gpr132	Ifi203	Nrg1	Plxnb2	Sh2d2a	Fkbp1a	Tpm1	Cdc14a	Ddr1
Aplp2	Hcar2	Gstt1	Gimap9	Nfatc3	H2-Ab1	Dgkg	Tshz3	Klf4	Olfml3	Dpp4	Parp8
Canx	Kpna4	Thsd4	Ctsw	St8sia4	Lactb	Kdm7a	Rundc3b	Klf7	Rcn3	Timd4	Serinc3
P2ry14	Skap2	A2ml1	Smc4	Filip1l	Adam8	Mef2a	Malt1	Jup	Igf1	Jarid2	Bloc1s2
Gpr137b	Ncf4	Smim22	Arhgap45	mt-Co3	Actb	Pot1b	Mllt3	Apbb2	Sptbn1	Itgb7	Tacc1
Tyrobp	Cmip	Mif	Cd52	Cd69	Atxn7l1	Cd300c2	Gfod1	Nes	Gpm6b	Bcl2a1d	Nptn
Gatm	Usp32	Grb14	Rpl13	Ap1s3	Vwa5a	Samsn1	Runx1	Itga6	Mxra7	Ap1s3	Zc3h12b
Slc15a3	Chst11	Fam162a	Kcnn4	Maml2	Nostrin	Krt80	Emp3	Gata2	Ctdspl	Dock10	Zeb2
Prkn	March7	Atpif1	Itga4	Gpr174	Rap2a	Lrmda	Gramd1b	Casz1	Fgfr1	Pik3cb	Lsp1
Acox1	Rabgef1	Ldhb	Sept6	Vpreb3	Mab21l3	Ikbkb	Elmo1	Rgs12	Abca8a	Sept6	Cacnb2
St7	Ppp1r3b	Cd63	Plcb4	mt-Atp6	Aebp2	Flna	Rab27b	Tspan9	Palld	Itpr1	Ifnar1
B3gnt7	Hmgb2	Prdx2	Rps29	A630001G21Rik	Uvrag	Unc93b1	Nfatc1	Sept4	Hspb1	Ccdc12	Gng10
Anxa2	Themis2	Parm1	Ikzf1	Ltb	Actg1	Hfe	Cd2	Rapgef5	Col8a1	Gng10	Rnf122
Nrp2	Taldo1	Slc26a9	Sh2d1a	Snx9	Gm16685	Ap1s2	Atp11b	Ly6e	Nupr1	Sh3bp1	Arhgap32
Cd63	Klf2	Adssl1	Rps4x	Klf12	Eml6	Kpna4	H2-Q6	Impdh1	Plat	Btg2	Gm5547
Asah1	Il13ra1	Lamb3	Psmb8	Ptprj	Tmem176a	Cd86	Cd52	Psd3	Myo1b	Gm43914	Scpep1
Bhlhe41	Sell	Acsl4	March3	Rabgap1l	Sbf2	Add3	Sytl2	Shank3	Htra1	Hfe	Xist
Rnh1	Cd80	Pde7b	Ccnd3	mt-Co2	Rap2b	AB124611	Scfd2	Sash1	Tbx5	Evi2a	Syngr2
Lima1	Cdkn1a	Gde1	Ust	Snx2	Ndrg1	Pglyrp1	Plekha5	Rasgef1a	Myh10	Slc46a3	Fam241a
Cebpb	Ipcef1	Tnfrsf12a	Rplp0	Arhgap24	Slc27a3	Ccdc88a	Sppl3	Snrk	Dmd	Trio	Ubxn4
Adgre1	Adam8	Gas6	Tbc1d10c	Plcg2	Rgs10	Tgfb1	Iqgap2	Pard3b	Mmp14	Fgf13	Itsn1
Lepr	Kdm6b	Tcf7l1	Rpl27	Pml	Eno3	Fam117b	Ccdc88c	Arap3	Serpinf1	Atpif1	Tmed3
Snx24	Trim30b	Prr15l	Msi2	Snx8	Gpr132	Mbp	Elf4	Tmcc2	Mcam	Rps11	Irf7
Prkar2b	Tarm1	Bcam	Rplp1	Tcf4	Tspan33	Asap1	Tspan5	Plpp3	Mprip	Pianp	Ctsb
Dbi	Rab44	Snx7	Cd82	Foxo1	H2-Eb1	Rnf149	Ifitm10	Sema3g	Nfia	Kctd12	Slc29a3
Diaph2	Ptpre	Dcxr	Fam102a	Elmsan1	Nfat5	Rnase6	Stag1	Ushbp1	Lbh	4931406G06Rik	Mpeg1
Tmcc3	Lcp1	Cxcl17	Rpl9	Glcci1	Gyg	H3f3a	Itgal	Lifr	Zbtb20	Etv3	Pkib
Baz1a	Selplg	Abhd2	Plcxd2	Rps27	Nrp2	Atp2b1	Klhl6	Tuba1a	Pde3a	Gusb	Lefty1
Tgfbr1	Adipor1	Spint1	Rps28	Gm15675	Sema6d	Gsr	Dock10	Krt80	Olfml2b	Spag9	Tubb2b
Ccl9	Il18rap	Nectin2	Osbpl3	Fam169b	Dock10	Herc4	Pik3r5	Fmnl2	Zfpm2	Dbn1	Tnfrsf13b
Net1	Nlrp12	Foxp2	Maml2	Spib	Atox1	Tiam1	Gm43647	Clec2d	Slit3	Inpp5d	Rnd3
Tkt	Retreg1	Exosc7	Tnrc6b	Arap2	Mfge8	Ptprc	Ccl3	Cdk14	Ror1	Tns3	Apc
Tuba1b	Upp1	Rapgef5	Rps5	mt-Nd3	Ahcyl2	Ptpn1	Gimap9	Csgalnact1	Cacna2d1	Mpp6	L3mbtl3
Gda	Cd44	Pls3	Atp2b4	Rhoh	Pde4d	Gm15987	Cyfip2	Syne1	Bmp5	Arhgap5	H2-T23
Krt79	Selenon	Ros1	Rps3	Sell	Tnfaip8	Atrnl1	Macf1	Pitpnc1	Myl9	Bcl6	Fam214a
Cndp2	Cd101	Atp6v1c2	Ldlrad4	Dock2	AW112010	Rnf130	Gimap5	Pdgfd	Tgfb2	Gpr171	Serp1
Lmna	Ripor2	Bex3	Rps10	Pde3b	Tmem176b	Ifi30	Rfx3	Ptp4a3	Tnxb	Skap2	Man1c1
Atp6v0b	Cd300ld	Lamc2	Runx3	Plcl2	Idi1	Tmsb10	Borcs7	Wwtr1	Ptch1	P2ry14	Prkcg
Slc39a2	Csrnp1	Pafah1b3	Tpt1	Phlpp1	Rnf180	Arpc1b	Nsd3	Jun	Slit2	Kit	H13
Tmbim1	Siglece	Mtcl1	4932438A13Rik	Sp140	Rab21	Notch2	Sept6	Hecw2	Angptl2	Rtl8a	Gng12
Atp6v1a	Myo1f	Ckmt1	Rpl11	Camk2d	Palld	Vsir	Sp100	Pam	Samd4	Lrrk2	Lrch1
F10	Ell2	Fat1	Rpl39	Rpl13a	Calm1	Rel	Slc24a3	Aldh2	Lrp1	Sh3bgrl3	Hs3st1
9530059O14Rik	Tut7	Adgrg1	Rpl8	Lpgat1	Rnf115	Tifab	Zswim6	Plk2	Arhgef17	Ccdc88a	Ramp1
Ahnak2	Fcgr3	Myo5c	Fam107b	Aff1	Mfhas1	Cfh	Suco	Etl4	Prdm6	Asap1	H2afy
Blvra	Fxyd5	Tubb4b	Fnbp1	Tbc1d5	Tbc1d1	Rab31	Ankrd11	Ptk2	Calu	Actg1	Fyb2
Lcp1	Ankrd33b	Slco4c1	Jak1	Aff4	Klf6	Lair1	Gimap8	Adcy4	Ryk	Ppp1r11	Sec61b
Cib2	Rasgrp4	9530026P05Rik	P2ry10	Zfp36l1	Cflar	Ppp2r5a	Cd7	Tmem204	Antxr1	Fgfr1	Dnajc13
Atp10a	Card19	Rbpms	Rpl38	Plekha2	Il15ra	Plcl1	Coro2a	Clstn1	Tns3	Cd180	Atp2b4
Olfm1	Prdx5	Ano1	S1pr1	Smg1	Cd63	Filip1l	Padi2	Ctnna1	Grem2	Zfp710	Lims1
Aprt	Smox	Prdx1	Rps11	Tbc1d1	Anxa3	Lsp1	Itk	Scn3b	Cd248	March1	Tfrc
Ppt1	Adrb2	Cadps2	Fam189b	Gm43305	Tagln2	Ltb4r1	Sell	Meis2	Cspg4	Nectin1	Msmo1
Capg	Ptpn6	Naaladl2	Ccr7	Zfp318	Stat5a	Stap1	Cblb	Itm2b	Phldb2	Tspan33	Snx29
Pnpla8	Plk3	Mal2	Rps20	Pik3ap1	Tmem150c	Cd44	Tm6sf1	Arhgap31	Tshz2	Lrrk1	Evi5
Csf2ra	Ccpg1	Itih4	Rpl18	Ifi209	Csf2rb	Apoc2	Tnfaip3	Rasgrp3	Pbx1	Dbnl	Ighm
Bst1	Birc3	Gata6	Gimap7	Rps6ka5	Nfkb2	Zyx	Exoc4	Efnb1	Lmcd1	Vrk2	St8sia1
Nav2	Alcam	Cd81	Elmo1	Tcf12	Slco5a1	Parp8	Usp3	Plcb4	Prrx1	Ece1	Slamf9
Cd84	Bcl6	Pcsk6	Ccdc88c	Rftn1	Pfkfb3	Arl5c	Rinl	St5	S1pr3	Tiam1	Idi1
Lmo4	Pxn	Tnfsf9	Ppp1r12a	Irf4	Pmaip1	Polr2l	Ets1	Pdgfb	Klf9	Rasgrp4	Ikzf1
Msrb1	Nadk	Igfbp7	Ankrd12	Mir142hg	Htra2	Hacd4	Spata13	Luzp1	Scarf2	Paxbp1	Fam174a
Tnfaip2	Nfe2l2	Arfgef3	Rps14	Smap2	Nckap1l	Ppm1h	Utrn	Numb	Pmp22	H2-Ob	Dntt
Tpp1	Rhob	Stk39	Rpl15	Slc4a7	Plxnd1	Synj1	Arl6ip5	Nav1	Mettl7a1	Ext1	Trim25
Prdx1	Fosl2	Etv5	Rpl34	Lncpint	Arhgef40	Dgkh	Efhd2	Prickle1	Adh1	Ctnnbip1	Havcr1
Gltp	Gab2	Anxa4	Traf1	Rcsd1	Ssh1	F10	Fam172a	Hbb-bs	Parva	Rnf150	Trappc5
Gpcpd1	Map3k5	Pard3	Tut4	Unc93b1	Net1	Apbb1ip	Rac2	Selenop	Pkd2	Fbxw11	Cop1
Cd200r1	Snx20	Chka	Rps19	Itsn2	Bhlhe40	Glud1	As3mt	Sox7	Hspg2	Bri3bp	Cdip1
Atp6v1c1	Dusp16	Akr1b8	Smad7	Btk	Nfkbib	Atp1a3	Klf2	Phactr1	Tead1	Ywhah	Sms
Ccnd2	Ppp1r15a	Met	Aven	Arid1b	Pik3r5	Bach1	Otulinl	Pcp4l1	Tmem178	Phf11b	Cd47
Afap1	Slc11a1	Serpine2	Rbl2	Jarid2	Zeb1	Rasgrp2	Zdhhc15	Ccdc85b	Cd34	Tap2	Gng2
Myo5a	Stk17b	Tanc2	Ar	Ly6e	Slc4a8	Tmem164	Slc9a7	Ppp1r2	Itgb5	Rasgef1b	Plxdc1
Calr	Samhd1	Cat	Rps18	Gpr18	Cnn2	Evi2a	Ptpn4	Rbpms	Gnb4	Cpq	Mvb12a
Anxa4	Bcl2a1a	Ctnna1	Rplp2	Zfp831	Dennd5a	Sgms1	Kif13b	Nedd4	Mamdc2	Gm20513	Myo5a
Cd300c2	Slc2a3	Prdx6	Rnf138	Dock11	Icam1	Gm5150	Gramd4	Vegfa	Abcc9	Plekhm3	Slc25a12
Adarb1	H3f3b	1110008F13Rik	Rasal3	Tec	Ikzf4	Rras	Sla2	Grrp1	Fndc1	Txndc16	Hmgcs1
H2-DMb1	Rin3	Orm1	Rpl14	Plekhm3	Rtn4	Lrrc25	Gimap1	Sgip1	9530026P05Rik	Ctnna1	Sh3pxd2a
Mmp19	Sycp2	Mettl7a1	Mgat5	Etnk1	Tap1	Alpk1	Arhgap45	Mmrn2	Dpysl3	Tes	AI662270
Zeb2	Gm26740	Klf5	Sesn3	1110059E24Rik	Vim	Nfe2l2	Nptn	Stxbp6	Cavin3	Rap2a	Gapt
Cox5a	Mctp2	Rap1gap	Nlrc5	Lrmp	Fam129a	Gpr132	Lrmp	Rnf144a	Akap12	Cd24a	Rac2
Fpr1	Stx11	Sfn	Rpl18a	Fam214a	Grasp	Plekho2	Rabgap1l	Afdn	Chn1	Phactr2	Plcg2
Rasgef1b	Pnrc1	Gapdh	Srpk1	Rere	Nuak2	Cask	A330023F24Rik	Ehd2	Csrp2	Adam8	Chdh
Atp13a2	Oasl2	Ndufc2	Kat2b	Rapgef6	Stxbp3	Fmnl1	Dock5	Ddah2	Tgfbr3	Strip2	Arhgap24
Flvcr2	4732465J04Rik	Tmem238	Gprin3	Msi2	Synj1	B4galt5	Aak1	Fzd4	Farp1	Pld4	Gm34680
Phgdh	Hist1h1c	Osbpl6	Coro1a	Traf5	Slc33a1	Fcgr4	Slc41a2	Pxdn	Nes	Gm6377	Sub1
Hipk2	Cd244a	Pfdn1	Id2	Scml4	Flrt3	Rab43	Plcxd2	Crim1	Vcl	Lpar3	Stx7
Lhfpl2	Mmp8	Spr	Rps3a1	Ctse	Trim35	Eif4g3	Stim1	Ntn1	Ltbp1	Vim	Zmiz2
Wdfy3	Gpsm3	CT010467.1	Arhgdib	Irf8	Cdkn1a	Psap	Ptpn18	Tcim	Epb41l2	Erlin1	Smim14
Ptms	Dmxl2	Col18a1	Sh2d2a	Traf3	Mthfd2	Gab2	Airn	Jam2	Eid1	Dpy19l1	Peli2
H2-DMa	Trpm2	Magi3	Rpl36	Hivep2	Ccser2	Lrrc8d	Cdk14	Ccnd1	Car2	Srebf2	Sec24d
Dock10	Ogfrl1	S100a16	Nfatc3	Ikzf1	Naxe	Tent5a	Tcf12	Ackr3	Fzd1	Lrrc8c	Pafah1b3
Slc8a1	Rac2	Foxa2	Rgs1	Elmo1	Adora2a	AI839979	Gimap3	Ctnnd1	Nr1h3	Timeless	Csf2rb2
Atp6ap2	Prr5l	Sh3rf1	Selplg	Rap1gds1	Specc1	Maml3	Nup210	Nkd1	Fkbp9	Pbx1	Nrxn2
Gmpr	Msra	Myo5b	Il21r	Lmo2	Arhgap28	Sirpb1b	Abcb1a	Adrb1	Rhoj	Ryr1	Nrg2
Prcp	AB124611	Mbip	D16Ertd472e	Rasa3	Lrrc8c	Gpr35	Pde3b	Hyal2	Fxyd6	Eef1b2	Adk
Unc119	Ddx6	mt-Rnr2	Rpl21	Lrch1	Pip4k2a	Diaph2	Il2rg	Cadm1	Pdlim2	Bloc1s2	Fgd2
Fam129a	Nr4a1	Lbp	Rpl7	Kansl1	Sub1	Zswim6	Vgll4	Erg	Oat	Slamf8	Clec9a
Idh1	Glipr2	Mt1	Uhrf2	Tsc22d3	Sh3bp4	Tm6sf1	Fli1	Cnn3	Snhg18	Sdf2l1	Rasgrp2
Hsp90b1	Tnf	Prss8	Gm12840	Pecam1	N4bp2l1	Msrb1	Zmiz1	Dgkh	Map3k20	Gna15	Adpgk
Nabp1	Arih2	Abcd3	Pde7a	Crlf3	Akt3	Sirpb1a	Gimap6	Ttc28	Nenf	Dna2	Inpp5d
Tmem14c	Csf2rb	Baiap2l1	Airn	Dusp2	Sema7a	Nedd9	Sipa1l1	Igfbp4	Efemp2	Rtl8b	Gnb4
Gyg	Mrpl33	Cbr1	Epsti1	Sh3kbp1	Jaml	Prkag2	Nsmaf	Dusp3	Wnt4	Rin3	Rai1
Slc9a4	Gadd45a	Tmem176a	Cdk17	Snn	Kynu	Capzb	Foxn3	Epn2	Rbpms	H2-Oa	Gas7
Abr	Skil	Snx25	Nr3c1	Sh3pxd2a	Mvp	Sem1	Btbd11	Qk	Twsg1	Gpd2	Hmgcr
Glul	Rara	Ptgs1	Nrip1	Rab30	Galnt7	Klf2	Car2	Elk3	Reck	Atp6v0a2	Serinc5
Npc1	Ptprc	Crlf1	Ifi203	Cab39l	Irf5	Uvrag	Syne3	Tubb2a	Iigp1	Erp29	Arid3a
H2-Ab1	Kdm7a	Rfk	Ankrd44	Cxcr4	Laptm4b	Nuak2	Usp48	Ripply3	Gfra2	Rtn4	Cd8b1
Clta	Gcnt1	Rps2	Rps15	Phf21a	Pakap.1	St3gal4	Pogk	Hopx	Map4k3	Kctd14	Fgr
Cd274	Wfdc17	Cited2	Cyfip2	Tasor2	Igkc	Ptpn6	Mgat5	Ifitm2	Wnt5a	Rab8b	Srebf2
Plekhm2	Rbm47	Hsd17b10	Kbtbd11	Smyd3	H2-Q6	Actr3	Rsbn1l	Hdac7	Meis1	Tm6sf1	Gm13919
Bcl2a1a	Atg3	Aes	Smyd3	Cnp	Arl5a	Slfn5	Fbxl17	Bcam	Nfix	Uck2	Ppia
Atp6ap1	Sema4a	Ociad2	Ripor2	Chd2	Chst11	Atp8b4	Ppig	Fbxl7	Col15a1	Rab11fip1	Clcn5
B2m	Fcer1g	Hsp90ab1	Gab3	Cdc42se2	Adap1	Rbpms	Ndfip1	Vcl	Piezo2	Hspa8	Lyn
Bcar3	Sbno2	Hdgf	4930523C07Rik	Nedd9	Kdm2b	Ms4a6b	Sidt1	AY036118	Cpq	Gpr141	Dpy19l1
Akr1b3	St3gal4	Ptprk	Aebp2	Arhgap17	H2afz	Svil	Rapgef1	Fnbp1l	Dpysl2	Hck	Cdkn2d
Tmem256	Oser1	Plxnb2	Nxpe3	Snx5	Hsf2	5031439G07Rik	Heca	9530026P05Rik	Gjc1	Ppfibp2	Eya1
Ramp1	Pi16	Ndufa4	Cnn2	Brwd1	Selplg	Dock5	Tnfrsf9	Sorbs1	Mrc2	Gsn	Pkig
Trerf1	Gm34084	Gm19990	Rps8	Nsf	Nck2	Csf2ra	Crim1	Arap2	Atp1a2	Egr3	Pde7a
Slamf9	Rab31	Brd7	Stk4	Fam172a	Gtpbp4	Ppp1cb	Dennd1b	Npr3	Phlda1	H2-DMb2	Cldnd1
Ifrd1	Scimp	Mir99ahg	Klk8	Slamf6	Polr3c	Sik1	Anxa6	Tmem176a	Col5a3	5031439G07Rik	Gltp
Nampt	Snx18	Pebp1	Rpl6	Il21r	Coro2a	Ssh2	Pfn1	Hspa12b	Auts2	Grk3	Gm36975
Alox5ap	Svil	Golm1	Atp1b3	Gimap1	Akap9	Map3k14	Gm12216	Cep85l	Svep1	Otulinl	Ahnak
Xbp1	Rhog	Hes1	Tagap	Rpl27a	Snd1	Ctsb	Smg6	Tmod2	Lims1	Ier5	Bmp2k
Mcoln3	Spata13	Hibadh	Ncoa2	Lbh	Tuba1a	Pde4b	Myo1f	Amotl1	Spry1	Ildr1	Hmgn3
Plcb1	Bcl2a1b	Pcbd1	Tex2	Lrba	Ccdc50	Pdlim5	Gm33104	Sptan1	Rnase4	Crybg1	Mgat1
Pros1	Lyn	Naxd	Rpl4	Clk1	Rasal2	Spag9	Rap1b	Rhoc	Gstm2	Zfp516	Ctsh
Card11	Lilra6	Etl4	Rpl35a	mt-Co1	Dpp4	Arhgap30	Adora2a	Smagp	Loxl2	Smdt1	Rgs10
Bcl2a1b	Notch2	Naxe	Anxa6	Rps20	Fam32a	Tmpo	Nck2	Prkce	Lix1l	Snx20	Ech1
Kcnq1ot1	Pirb	Csrp1	Tecpr1	Gtdc1	Gbp2	Lcp2	Crybg1	Smad7	Ctsl	Got2	Fhit
Ms4a6d	Atrnl1	Tfcp2l1	Gimap8	Scai	Nectin1	Fam111a	Mosmo	Dpysl2	P3h3	Rogdi	Gtf2i
Mctp1	Cd52	Hbegf	Sp100	Abca1	Gpbp1	Man2b1	Lat2	Lysmd2	Maged2	Snx3	Eps15
Gm2a	Gsdme	Ang	Kdm2b	Ccm2	Spop	Clec4e	Jakmip1	Scarb1	Col12a1	Ppfia4	Egfr
Ubash3b	4833407H14Rik	Slc25a4	Rpl23a	Sik1	Dok1	Ndel1	Ubac2	Ptgfrn	Hmcn1	E230029C05Rik	Tlr7
Hvcn1	Rlf	Bri3	Ubac2	Rapgef1	Psmb9	Rgs2	Tle4	Bst2	Islr	H2afx	Sh3bp4
Furin	Cask	Sod1	Traf3ip3	Ankrd44	Ctsz	Klf3	Tex2	Wwc2	Atf5	Mycl	Syk
Abhd17c	Wfdc21	Ptov1	Rack1	Cd52	Smurf1	Cyba	Maml2	Plscr3	Eng	Ccr5	Ptpn6
Plekhb2	Map1lc3b	Ptprm	Pkp3	H2-Eb2	Kdm6a	Nhsl2	Znrf2	Adam15	Pcdh18	Grasp	Slc44a1
Arpc5	Rnf144a	Bcr	Pik3cd	Mtss1	Abtb2	H2afy	S100a10	Stard9	Morrbid	Fuca1	Scimp
Mtss1	Il17ra	Tead1	Lrba	Arid5b	Itm2c	Stk38	Rasa1	Caskin2	C1ra	Cycs	Manf
Mpp1	Tctex1d2	Anxa1	Pcgf5	Kmt2e	Nfe2l1	Napsa	Mlxip	Ripor1	St5	Fcgrt	Mzb1
Agmo	Vsir	Matn4	Ttc39b	Tnrc6b	Tap2	Themis2	Cdyl	Serpinh1	Crip2	Ivns1abp	P2ry12
Rgs1	Lbr	Cxadr	Arhgef18	Rnase6	Castor2	Bin2	Atp2a3	Anxa3	Lamc1	Zyx	Txndc5
Atp6v0e	Hck	Ppa2	H2-Q6	Sesn1	Eloc	Lims1	Gatad2a	Ddah1	Ube2e2	Psme2	Lrp8os2
Lamp2	B430306N03Rik	Idh2	Ifi47	Grb2	Pgap2	Tkt	Kcnab2	Phldb2	Ndrg2	Prkcd	Sec11c
Ms4a7	Ppp1r3d	Cgnl1	Gramd1b	Smchd1	Ptpn4	Rnf19b	Dnajc15	Rbfox2	Ntn4	Gpr68	Tbxa2r
Fam96a	Ltb	Bnip3	Socs1	Plac8	Traf3	Susd3	Arhgap10	Ahr	Heg1	Nr4a3	Tagln2
Erc2	Tnfrsf1a	St8sia6	Nsg2	Pan3	Psmg4	Ccdc88c	Hivep2	Plscr4	Lamb2	Fyn	Slf2
Hspa5	Sh2d3c	Cryab	Rpl23	Gga2	H2-K1	Tet2	Smg7	She	Lox	Apba1	Rbm47
Gabarap	Gfod1	Zfhx3	H2-K1	Cnot2	Ube2e2	Pitpna	Ablim1	Emp1	Stard13	Plp2	Stat2
Rragc	Itgal	Fam3c	Fam172a	Dip2b	Stk4	Scarb1	Tmsb10	Uaca	Cd63	Snx22	Zmynd8
Actb	Cmtm6	S100a11	Ssbp3	Traf3ip3	Sema4a	Pstpip2	Me2	Ephb4	Rora	Skil	Mob3b
Rab32	Ssh2	Aldh2	Rps27a	Arid4b	Efhd2	Atf6	P2ry10	Nbea	Ptprk	Ass1	Dlg2
Eepd1	Gk	Nfia	Nlk	Lpxn	2410006H16Rik	Calhm2	Adgre5	Ankrd37	Pla2r1	Ppib	Psme1
Soat1	Fam32a	F3	Esyt2	Elf1	Kcnk6	Sema4d	Fam126a	Tmtc1	Slc43a3	Sgms1	Prkcb
Spi1	Mtus1	Slc39a4	Gm26740	Tmem123	Aif1	Itgb2	Rad54l2	Asap2	Zcchc14	Arpc2	Arl5c
Tcirg1	Dgat1	Azin1	Rpl3	Atg16l2	Col27a1	Plekhm3	Sos2	Tspan12	Map1lc3a	Supt20	Sh2b2
Slc25a5	Ypel3	Polr1c	Ncor1	Pou2f1	Gm15987	Fes	Tox	Rras	Selenow	Mki67	Sept11
Asph	Ccnl1	Las1l	Lpxn	Pkib	Ldlr	E230029C05Rik	Ssbp2	Rassf9	Mir99ahg	Atp8b4	Me2
Klhl9	Irak2	Parva	Phf6	Apobec3	Sepsecs	Cmtm7	Cuedc1	Lrg1	Gulp1	Ncf4	Chd9
Sgpl1	Stat3	Slc39a8	Fkbp3	Cd40	Il15	Rara	Gpr171	Cbfa2t3	Unc5b	Anpep	Inpp4a
Itgb5	Rap1gap2	Tacstd2	Ubash3a	Gm48678	Tspo	Rasa3	Ndfip2	Mxra7	Grb10	Ncoa7	Clic4
Rxra	Sirpb1c	Ralgapa2	Foxo1	Zhx2	Vopp1	Lyl1	Tbc1d10c	Daam1	Laptm4a	Tnfaip8	Ptprcap
Man2b1	Ostf1	Bicc1	Jakmip1	Tnfrsf13b	Csf2rb2	Tlr13	Ptk2b	Lims2	Lrp4	Nckap1l	Cd2ap
Cd300lf	Ttc7	Atp5o.1	Rpl36a	Ubac2	Gfpt1	Mob3b	Lax1	Myo6	Cebpd	Notch2	Sec61g
Scarb2	N4bp1	Cpm	Eef1b2	Bcl2	Filip1l	Lamp2	Fnbp1	Tmem252	Gpx8	Slc8b1	Sp3
Mfsd12	Klf6	Lrg1	Snrpg	Adamts6	Prkcd	Ly6e	Ascc3	Plscr2	Itgb1	Rab32	Rrbp1
Pald1	Nr4a3	Swi5	Chd2	Ptp4a3	Mbtd1	Pira2	Sh2d1a	Ets2	Btbd3	Mkrn1	Adam19
Cst3	Fmnl1	Gm47720	Kmt2a	Nfat5	Mob3a	Arhgdib	Xrn1	Smurf2	Airn	P2ry6	Lat2
Sat1	Myadm	Ehf	Gm10260	Grk6	Rpsa	Skap2	B4galt1	2900026A02Rik	Tgfb1i1	Ptpn18	Bcl7c
Cpt1a	Hist1h2bc	Ggcx	Ipcef1	Susd1	Nudt9	BC028528	Tspan32	Ankrd33b	Adamts10	Hps3	Gm37529
Abhd5	Il15	Hsp90aa1	Atp11b	Tspan32	Polb	Dna2	Gtdc1	Shroom3	Cdc42bpa	Tbca	Map3k1
Cttnbp2nl	Pbxip1	Mettl26	Ankrd11	Il2rg	Gbp5	Ttc7	Ppp3ca	Cd151	Sgce	Prcp	Hpse
Mapk3	Wipf1	Mtch1	Akt3	Rpl13	Trps1	Msn	Elovl7	Gna11	Tshz3	Anxa6	R3hdm4
M6pr	Slco3a1	Myo1b	Kif1b	Sesn3	Cyfip1	Adssl1	Lnpep	Klf9	Kank2	Unc93b1	Rapgef1
Slc36a4	Etf1	Spry1	Fli1	5330438D12Rik	H2-Q7	Trem3	Nabp1	Cracr2b	Filip1l	Trim30a	Sema4d
H2-Aa	Pag1	Maged1	Prrc2c	Irf2	Btg1	Ripk2	Arhgef3	Cmss1	Npdc1	Fem1c	Herpud1
Gpx1	Il6ra	Epb41l5	Rpl37a	Arhgap45	Setdb2	Plaur	Arf4	Dennd5b	Cped1	Fnbp1l	Prr5
Siglecf	Syk	Pde4d	Tmem71	Gpr171	Hmgn3	Specc1	Rapgef2	Nhlrc2	Pdgfa	Vav3	Hvcn1
Csf2rb2	Zfp608	Plpp2	Rpl24	Parp1	Tmem70	Hpse	Ncoa2	Il6st	Slc25a4	Itm2c	Ncf1
Atp6v1e1	Mpp7	Krt23	Leprotl1	Gem	Ccnd2	C3	Stk24	Cdc42bpa	Heyl	Arhgef6	Mef2d
Chp1	Slc22a15	C6	Igf1r	Gm37240	Zbtb18	Prr13	Cdk17	Phlpp1	Cavin1	Rnf19b	Gpm6b
Tgm2	Tsc22d3	Suclg1	Faah	Pten	Mtmr4	Ccdc50	Tpst2	Dll4	Zfhx3	Cpne2	Ddi2
Prune2	Cd53	Veph1	Ccm2	Zeb1	Plekhm2	Tab2	Hace1	Msrb3	Dock6	Nf1	Slc15a4
Snx1	Apbb1ip	Tjp2	Crybg1	Lat2	Gypc	Ctsc	Kansl1	Mast4	Ccdc80	Plce1	Prcp
Qdpr	Plekho2	Gja1	Rps26	Map4k1	Foxp4	Fermt3	Chd7	Gcc2	Thra	Fgl2	Ifi27l2a
Mt2	Ddx3x	Nucb2	Cmah	Cdk13	Arhgap22	Kdm6b	Rnf138	Nsg1	Ikbip	Rel	Lrba
Sh3glb1	Lcp2	Ppic	Rpl22	Clasp1	Pcyt1a	Psma7	Stat3	Sh3pxd2a	Kitl	Mob3b	Ptp4a3
Ldlr	Trps1	Fam213a	Cers4	Vps13a	Arhgap30	Stat3	Tmem37	Parvb	Hspa1a	Map4k4	Itga4
Pnpla7	Gsn	Ttll7	Batf	Pold4	Traf6	Erp29	Zfpm1	Hoxa5	Abi3bp	Rpsa	1700017B05Rik
Ybx1	Sema4d	Ptges	Cd48	Cnr2	Cpq	Rnf213	Ppm1h	Ybx1	Rap2a	Coro1a	Gm5086
Acox3	Cd300c2	Nenf	Arhgef1	Rps24	Ikbkb	Fcgr1	Gvin1	Fmo2	Cd151	Cd48	Net1
Msr1	1600010M07Rik	Mylk	Tle5	Rubcnl	Vdr	Tnfrsf1a	Fam117a	Hba-a1	Ppfibp1	Hspa1a	Tram1
Rab14	Pstpip1	Hmgb3	Bzw2	Atf6	Atrx	Gmfg	Nfatc3	Adgre5	Ifitm2	Tmsb10	Smc6
Flna	Mctp1	Ift20	Arap2	Gng2	Fas	Wsb1	Zdhhc20	Nova2	Grk5	Traf1	Sh3bgr
Tmem106a	Slc15a3	Atp9a	Nr4a3	B3gnt2	Aftph	Arhgap17	Pfkp	Cavin3	Hbegf	Gpr132	Pik3ap1
Cpne8	Slc2a1	Sorcs2	Rpl10a	Polr2a	Actn1	Spop	Ncald	Rtl8b	Ptms	Cfl1	Fgfr1op
Large1	Anxa1	Alad	Cmss1	Arhgef1	Fmn1	Rasgrp4	Ttc39b	Nckap1	Vstm4	Cep128	Stambpl1
Atp13a3	Pira2	Slc15a2	Emp3	Zfp280d	Map4	Ap2a2	Ubald2	Lhfp	Htra3	Dek	Ptms
Samd8	Tnrc18	Pdia6	Rpl35	Gm20513	Apbb2	Msr1	Gm4070	Raph1	Arhgap32	Tln1	Abcc1
Pon2	Alox5	Atp13a4	Mbd2	Tcp11l2	Tmem19	St8sia4	Vopp1	Xdh	Fblim1	Itprid2	Zcchc24
Nol4l	Dleu2	Atp8a1	Arl6ip5	Senp7	Icosl	Dock8	Sesn1	Tcn2	Rbms1	Disc1	Man1a2
Mycbp2	Trim30a	Cyb5r3	Trp53inp1	Cpm	Fam60a	Ehbp1l1	Arhgap18	Laptm4a	Rhoc	Myadm	Cers6
Pik3ap1	Dhrs7	Acaa2	Rpl29	Rbm39	Rala	St3gal1	Esyt1	Slc16a9	Aldh2	Bcl2a1a	Mtdh
Nln	Susd6	Soat1	Uba52	N4bp2	Ctnna1	Tbc1d8	Crem	Pea15a	Frmd4b	Sema4a	Uso1
Ptp4a1	Xbp1	Shroom3	Bin2	Phip	Ankrd33b	March1	Neurl3	Tanc1	Rasl11a	Myo1g	Cfp
Lgals3bp	Jun	Rpl22l1	F2r	Bin1	Prex1	Slc8b1	Btg3	Dock1	Tmem204	Cfh	Gnaq
Pvt1	Ptpn1	Ndufa7	Stat1	Rubcn	Itgb1	Epsti1	Itgb2	Notch4	Pros1	Gltp	Snd1
Ifi207	Pstpip2	Cdc42bpa	Tcf12	Dapp1	Pvr	Atp7a	Gpc1	Arrb1	Pkd1	Elovl5	Mfsd14a
Gnaq	Cpd	Mirg	Plekha5	Dnajc7	Sinhcaf	Plod3	Runx2	Robo4	Khdrbs3	Ptprj	Cdc14b
Ccdc80	Jdp2	Irx3	Smg6	Rnf216	Sp140	Btg2	Mmd	Notch1	Mfap2	Pik3r1	Gne
Comt	Coro1a	Ube2i	Nfatc2	Card11	Spag9	Nab1	Gse1	Sema6d	Foxf2		Abhd17a
Fuca1	Pmaip1	Map1lc3a	S1pr4	Kmt2a	Phf11b	Nfil3	Kdm2b	Ier3	Selenof		Bzw1
Rhoc	Pilrb2	Camk2n1	Rps25	Jmjd1c	Trerf1	Sap30	Rptor	Sema7a	Tanc1		Plekho1
Ywhab	Foxo3	Mical2	Dnajc15	Arpc5l	Cdkn2b	Zeb2os	Rnf125	Flnb	Nexn		Apobec3
Fnip2	D1Ertd622e	Sh2d4a	Gtf2i	Rapgef4	Cep350	Capza2	Agpat3	Ntn4	Runx1t1		Tom1
Pcyox1	Rab8b	Gsta3	Atxn1	Grap	Tmem120b	Ifnar2	Tln1	Rgl1	Tmtc1		I830077J02Rik
Ttyh2	Cdkn2d	Filip1	Ctse	Mast4	Smarce1	Ppp2r5c	Rap1gds1	Spns2	Mark1		Cops4
Cdk6	Smim3	Thbs1	Hsd11b1	Samd9l	Dusp5	Cd180	Rasa3	Serinc3	Emilin1		Phkb
Renbp	Id1	Fdx1	Tmem64	Bptf	Rptor	Slk	Tpm4	App	Sh3rf1		Hhex
Aldoc	Arrb2	Map7	Fam78a	Gm20559	Gm37529	6430548M08Rik	Otulin	Nfic	Tspan3		Trib1
Tns1	Cdkn1b	Fnbp1l	Pacs1	Shisa5	Slc38a2	Degs1	Mcu	Map4k3	Cnn3		Olfr164
Mob3b	Atp8b4	Il34	Psip1	Pcmtd1	Cd200	Ccnl1	Sik3	Gpr182	Cxcl12		Ier5
Ftl1-ps1	Abr	Ly6d	Rpl26	H3f3a	Frmd4a	Tmem131	Arl4c	Bvht	B130024G19Rik		Zbtb20
Rac1	Pgd	Scp2	Znrf2	4933406I18Rik	Casp3	Tlr7	Pik3cb	Cadps2	Cdc42ep4		Mef2a
Trim25	Coq10b	2410015M20Rik	Vgll4	Cacna1i	Peak1	Elf4	Rras2	Npr1	Tm4sf1		Rcc2
Pqlc3	Hacd4	Slc22a23	Gng2	Cblb	Ift57	Mapk14	Tyk2	Tmem176b	Nfic		Tgfbr1
Hip1	Ehd1	Atp6v0a4	Npm1	Gm30054	Scamp2	Zbp1	Kmt2c	Eml1	Afap1l2		Tspan2
Serpine1	St3gal6	Prdx4	Rpl37	Tcf20	Ppp4r2	Gnb2	Insyn2b	Oaz2	Vgll3		Padi2
Amz1	Grk2	Arhgef5	Rfx3	Notch2	Rras2	Efhd2	Kpna1	Stard8	Ift43		Ppm1m
Gsto1	Fndc3b	Aldoa	Dtnb	Ifi30	Clec2d	Vim	Tyrobp	Plxna2	Ms4a4d		Cobll1
Tmed5	Chd7	Clip4	Gimap5	Irak3	Fchsd2	Taldo1	Rhoq	Adamts9	Hspb2		Cd164
Gapdh	Sbno1	Mlph	Dnajc1	Tespa1	Bmt2	Csgalnact2	Plcl2	Ccm2l	Tns2		Gramd1b
Ctnnb1	Ltb4r1	Paqr8	Epb41	Rasgef1b	Ppdpf	Cbl	Taf15	Cpne8	Nr1d1		Ern1
Capza2	Osbpl9	Rpl32	Nt5e	Rps19	Herc6	Arpc2	Cnn2	Gpr146	Phlda3		Sqle
Tep1	Spag9	5330417C22Rik		Pacs1	Polr2l	Plagl2	Acap1	Ppm1f	Nbeal1		Skap2
Tlr7	Fam49b	Erbb3		Slc38a1	Atrnl1	Clec4a2	Ptpn7	Zfp503	Mill2		Tmem123
Cotl1	Tlr4	Gas5		Ptk2b	Crybg1	Ms4a6d	Exoc6	Stard13	Adamts1		Psap
Rexo2	Rab7	Nkd1		A330040F15Rik	Plekho1	Tnfrsf21	Cd226	Tmem140	Gab1		Dgkd
Hnrnpll	Cd84	Atp5j		Clec2i	Tnfrsf4	Pilrb2	Cmss1	Pkp4	Ltbp3		Rpl36al
Csf1r	Tbc1d14	Gnpat		Cyfip2	Ddhd1	Nin	B4galt5	Cyb5r3	Pakap.1		Ctnnd2
Slc16a10	Fgd3	Ddah2		Ssh2	Tbc1d15	Eno1	Elovl6	Arhgef3	Gnas		Arhgap27os2
Vps13c	Jund	Dbi		Avl9	Papss2	Mia2	Mthfd1l	Mid2	Dgkh		Rpl10
Bhlhe40	Myd88	Eml2		Cog5	Sri	Fxyd5	Mta3	Cpd	Gnai1		Limd1
Alox5	Klf7	Ahcyl2		Zmynd11	Necap2	Cd300lb	Kmt2e	Dock6	Camk2n1		Fam117b
Abracl	Fpr2	Zfp467		Csk	Skil	Itgb7	Gm15472	Arhgef26	Ttc28		Rnaset2a
Man1c1	Cap1	Kcnk1		Serpinb1a	Epb41l2	Adap1	Fbxl2	Wars	Tgfb3		Ssbp2
Cenpb	Mbp	Ica1		Tmem243	Pik3r6	Snx20	Hs3st3b1	Cdc42ep1	Crip1		Traf4
Arpc2	Arpc1b	Epn3		Smg6	Gnai3	Ncoa1	Lrrc8c	Zfp366	Zcchc24		Hs3st3b1
Mfsd1	Tmem156	Aox1		Rasgrp2	Zmiz2	Skint3	Ube2g1	Srgap1	Tpm4		Acbd5
Taldo1	Sft2d2	Hspa1a		Atf7	Atmin	Bri3bp	Ppm1b	Stmn1	Dennd2a		Gna15
Frrs1	C130050O18Rik	Tmem50b		Pik3c2b	Arf4	Cd52	Gpatch8	Map1lc3a	Rnf150		Map4k4
Pygl	Med13l	Rasl11a		Ctso	Ttyh3	Inpp5f	Vwa8	Fas	Ifitm1		Lrrk1
Vdac2	Atg7	Mrpl14		H2-DMa	Dock8	Sgms2	Ube2h	Npdc1	Acyp2		Mycl
Gpr137b-ps	Hcls1	Hsbp1		Gphn	Arap2	Zfp36l2	Nlrc3	Eva1b	Ppp1r2		Erlin1
Prkcd	Cox17	Rab27a		Arhgap25	Fbxw11	Cyp4f16	Dcaf5	Hes1	Il6st		Eid1
Clec4a2	Lrrc25	Dsp		Bicra	Ptms	Dok3	Scml4	Plekho1	Map1b		BC035044
Tmem189	Fgd4	Nfib		Fam43a	Dip2b	Fcho2	Atxn7	Timp2	Rcn1		Pcyt1a
Pgd	Rnf19b	Npdc1		Epb41	Paxbp1	Ethe1	Itgb7	Rapgef3	Lepr		Map4k1
Cisd1	Pkm	Antxr1		Fgd2	Rtn1	Foxn2	Mtmr12	Pdlim1	Oaz2		Tifab
Fcgr4	Tgfbi	Hba-a1		Prkd2	C9orf72	Tmc6	Pik3cd	Ica1	Fads3		Slco4a1
Rab5c	Atf1	Hadh		Crebrf	Cldn1	Ythdf3	Arhgap15	Cebpd	Aqp1		Vps13b
Serpinb6a	Irf1	Celf4		Mylip	Kpna3	Nod2	Prkacb	Pdzd2	Wwtr1		Itgb7
Tbca	Herc4	Rbpjl		Stag1	Spire1	Hip1	Osbpl8	Tinagl1	Mxd4		Tmem221
Perp	Fes	Uqcr11		Itga4	Fbxo11	Sowahc	Tulp4	Zbtb16	Sox4		Rbbp6
Arhgdia	Rnf11	Creb3l1		Haao	Pde4b	Dusp2	Fam78b	Thra	Dact1		Epha2
Psen2	Dck	Emc6		Irs2	Pus10	Elmo2	Sema4a	Ccser2	Maged1		Sdc4
Ipmk	Pdlim7	Cdh16		Fau	Irf4	Mmp8	Tnrc6b	Pitpnm2	Sept11		Inpp4b
Pid1	Braf	Ptms		Dock8	Map3k1	Wdr26	Cab39	Hmbox1	Ptprs		Atf6
Lamtor2	Rgs3	Foxq1		Pias1	Yes1	Rps27a	Mef2a	H2-Q6	Pls3		Atp13a2
Mgat4b	Sephs2	Vegfa		Pdcd4	Rps6ka5	Slfn2	Rgs3	Amd1	Bmpr1a		Ppp1r16b
Pdgfc	Tgm2	Nfix		Slc10a7	Cish	Cd48	Snx18	Csrp2	Prss23		Nsmaf
Rab8b	Arrdc3	Dync2li1		Sgms1	Ezh2	Fam129a	Fyb	Hey1	Msrb3		Mapkapk2
Myo7a	Prkcb	Igsf5		Ttpal	Mllt6	S1pr5	Smc5	Tjp2	Ybx3		Fads2
Alas1	Lsp1	Scnn1a		Mef2d	Spsb1	Ifi211	Pycard	Abi3bp	Sept7		Zbtb10
Evl	Hdac4	Atxn10		Rpl17	Rbbp8	Nfkbia	Itpk1	Mgll	Ehd2		Med12l
Sla	Tlr13	Adamts9		Mbnl1	Cask	F5	Nab1	Gbp4	Rapgef2		Runx3
Wdr1	Mthfs	Itga2		Zup1	Krit1	Ifngr2	Tespa1	Mcf2l	Emp2		Rufy1
Leprot	Dennd5a	Ltbp3		Ddx6	Ctsh	Srgap2	Thrap3	Tns2	Dag1		Stk17b
Gal	Cotl1	Wwc2		Tnrc6c	Alcam	Cd177	Rin3	Slc3a2	Cnpy2		Spcs2
Dtnbp1	Eif4ebp1	Mmp15		Rpl38	Sik3		Nod1	Zbtb4	Meis2		Slc7a5
Arl11	Atf3	Drap1		Rsbn1l	Ier5		Tes	Tmcc3	Egr1		Irf1
Nus1	Ppp1r2	Kif21a		Helz2	Ccdc6		Arid1b	Mfap2	H6pd		Ppm1l
Slc38a6	Dclre1c	Gfpt1		Scaper			4932438A13Rik	H2-Q7	S100a6		Acsl1
Cfp	Klf3	Scamp1		Gdi2			Zc3h7a	Arl2bp	Tacc1		Pmaip1
Clec4a3	Glipr1	Hspa1b		Rfx3			Mef2d	N4bp3	Cpeb1		Hsp90b1
Lrrc58	Fpr1	Ssr2		Mif4gd			Epb41	Frmd6	Nisch		Tbc1d5
Egr2	Txn1	Gsto1		Rpl30			Rab43	C130074G19Rik	Smtn		Fam3c
Actr2	Cyth4	Col4a1		Rps21			Tra2b	Marveld1	Peak1		Cmtm7
Atp6v1g1	Atp6v0a1	Rab15		Atad2b			Ambra1	Rab11a	Syde1		Stk4
Trim29	Tmem164	Dag1		Vps13b			Zyx	Mylk	Col16a1		Dipk1a
Spire1	Phf21a	Serpinb6a		Hdac8			Cog5	Nid1	Cd302		Hivep1
Cyb561a3	Fyb	Arhgap44		Ambra1			Adamts6	Syne2	Fkbp7		Maml2
Fpr2	Gm26532	Urah		Rpl18a			Rfx7	Maoa	Osmr		Rgs18
Clic4	Fas	Prdm16		Dennd1b			Sike1	Carhsp1	Arhgef12		Asph
Plod3	Arid5a	Paics		Acss1			Slbp	Mprip	Wwc2		Dctn6
Arpc1b	Arhgap24	Tnfaip1		Klhl24			Trbc1	Mxd4	Ptk7		Trit1
Dnajb14	St8sia4	Stub1		Rps29			Stk32c	Rbms1	Ptk2		Svbp
Kctd12b	Ccnd3	Lama5		Nfatc1			Clip4	Arl4d	Fads1		Cyp51
Ppt2	Slc9a3r1	Nbea		Rps15a			Trappc8	Cald1	Dnajb4		Setd7
Ehbp1	Ppp1r18	Enpep		St6galnac3			Cbl	Tgfb1i1	Rras		Glce
Tm6sf1	Fem1c	Eva1a		Mlxip			Camkmt	Lmo2	Crtap		Arhgap30
Sirpb1c	Mfsd6	Rmdn2		Rpl34			Pacs1	Zeb1	Cbx5		Ftx
Actg1	Dusp6	Cbr3		Rpl39			Gpd2	Ppp1r13b	Vkorc1		Ralgps1
Slc35f6	Plbd1	Ctdspl		Gpbp1			Btbd9	Ccdc68	Plscr4		Erp29
Spns1	Ndst1	Irx1		Vars			Camk2b	Cdk19	Tnks1bp1		Plaur
Reps2	Prkcd	Elof1		Fry			1700084C06Rik	Plec	Copz2		Cnpy3
Slc48a1	Rap1b	Fbp2		Sbk1			Plscr4	Plxnd1	Sash1		Prkag2
Fcgr1	Cux1	Atp5d		Dyrk1a			4930444A19Rik	Zbtb46	Ifi27		Kdm6a
Dhrs7b	Ube2b	Irx5		Tgfbr2			Ss18	Cdk8	Zeb2		Il7r
Arhgap31	Tle3	Macc1		Rps6			Camk2n1	Itgb1	Kirrel		Adgre5
Pdia3	Sik3	Tmem37		Nxpe3			H2-K1	Prkch	Acadsb		Hes6
Arl8b	Hlx	Mgst3		Setd2			Rbm39	Zbtb20	Plekhh2		Fndc3b
Cidec	Map2k3	Uhrf1bp1l		Ccdc50			Fbxw7	Gm12216	Rbfox2		Rhobtb2
Slc6a4	Mxi1	Selenof		Myo1c			Vti1a	Aplp2	Ppp2r3a		H2-Oa
AC121965.1	Mapk14	Hbb-bs		Rras2			Ankib1	Crybg3	Lgalsl		Mndal
Hpcal1	Tnfrsf1b	Mid1ip1		Ccnd3			St3gal4	Fgfr3	Tspan4		Orai3
Basp1	Baz2b	P4hb		Slc7a1			Adamts10	Abcb1a	G0s2		Selenos
Tnfrsf21	Midn	Tmem243		Rpl7			Arhgap26	Myo1d	Vasn		Ppdpf
Mtpn	Jmjd1c			Tra2b			Sorbs1	Amotl2	Specc1l		Pik3cd
Cd47	Xpo6			Btbd9			Stk4	Cltb	Fam20a		Wars2
Galnt3	Agap1			Rps13			Wipf1	Atp8b1	Dap		Tubb2a
Syne1	Zfand5			D130040H23Rik			Smyd3	Rapgef4	Raph1		Etnk1
Plekha6	Pfkfb4			Dennd6a			Rhof	Zfp697	Plxnb2		Ssr1
Rrbp1	Adam19			Lcor			Reps1	Grap	Myo6		Psmb8
Lrpap1	Mir22hg			Arih1			Cul3	Stim2	Tpst1		Man2a2
Slco2b1	Eif1			Zfp292				Arhgap23	Gas7		Nek6
Hivep3	Stk40			Fnbp1				H2-T23	Gstt1		Hnrnpa1
Rap2b	Tet2			Tle4				Lxn	Nck2		Tapbp
Fmn1	Rassf3			Raet1e				Mapk3	Slc16a9		Ly6a
Rab3il1	Metrnl			Cep57				Sox13	Agap1		Btaf1
Cltc	Tgfbr1			Txndc11				Antxr1	Mat2a		Elmsan1
Cd74	Mettl9			Fgfr1op				Sbf2	Phldb1		Magt1
Ggta1	Zswim4			Trp53i11				B4galt4	Ppib		Gm12649
Plcb2	Gtdc1			Tmod3				Camk1d	Il11ra1		Ifi203
Capn15	Washc2			Nedd4l				Plscr1	Zbtb38
Ralgds	Tsc22d4			Uba6				Tmem44	Eml1
Gba	Cdc42se1			Usp24				Thsd1	Mpdz
Plek	R3hdm4			Rnf145				Pllp	Nckap1
Nek6	Hectd1			Limd2				Bag5	Tmed3
Rnf217	Tmem154			Rps28				Bnip2	Pten
	Gabarap			Ddx5				Dysf	Rabac1
	Prr13			Atf7ip				Trib2	Psd3
	Mboat7			Sorl1				Map7d1	Itm2b
	Trim12c			Washc4				Lrrc8b	Socs2
	Gnai2							Pcbp3	Loxl3
	Pten							Gulp1	Gna11
	Lamp2							Stab1	Bmp4
	Dusp5							St3gal6	Trpc1
	Dock5							Tnfrsf1a	Slc12a2
	AI467606							Gnaq	Golim4
	Casp4							Fam171a1	Pard3
	Il4ra							Gphn	Rab34
	Atp6v0c							Myl12a	Rock2
	Il10ra							Lima1	Fndc3b
	Serp1							Grasp	App
	Tbc1d23							Pard3	Wipi1
	Ubc							Adgra3	Selenok
	Arih1							Tnfaip1	Ptov1
	Rsrp1							Pls3	Hoxb2
	Lfng							Tspan8	Fkbp10
	Tnfaip3							Rab12	Plod2
	Raf1							H2-Q4
	Apobr							Kctd10
	Ezr							Jag2
	Map3k8							Dnajc8
	Klra2							Dock4
	Zc3h12a							Klf2
	Vav1							Enpp4
	Atp7a							Tgfbr3
	Suco							Tmeff1
	Nup98							Efna1
	Actn1							Nectin3
	Anxa11							Wscd1
	Supt4a							Tmem109
	Prex1							Itga3
	Cytip							Gjc1
	Xdh							Gnai2
	Glrx							Rock2
	Arap3							Tns1
	Flot1							Cers4
	Dazap2							Ybx3
	Inpp5a							Anp32a
	Dok3							Eid1
	Ralgapa1							Sec62
	Csnk1e							Tpm4
	Csf2ra							Lrrc8a
	Dennd3							Arhgef7
	Prdx6							Kcnq1
	Arid4a							Dusp6
	Bach1							Smco4
	Celf2							Btbd3
	Gng12							Yes1
	A330023F24Rik							Mtus1
	Slc12a6							Nfia
	Kras							Inpp5a
	Notch1							Upp1
	Synj1							Lrrc58
	Iqsec1							Dynll1
	Xpr1							Actn4
	Diaph1							Ackr2
	Gm2a							Mill2
	Rnasel							Sbds
	Arrdc4							Prkd1
	Nfil3							Cuedc1
	Rab27a							Avpi1
	Ptk2b							Ppp1r16b
	Rb1cc1							Csrp1
	Clk1							Bicd2
	Fry							Cdc42bpb
	Atf7ip							Lamb2
	Orai1							Car4
	Fam111a							Pim3
	Pnpla7							Ppic
	Tmem71							Gbp7
	Map4k2							Pcnx
	Rnf167							Selenof
	Ttyh3							Itga2
	Adprh							Slc30a1
	Ppard							Trim2
	Arhgap45							Phlda3
	Map3k3							Stxbp1
	Nsd3							Myo18a
	Rffl							Guk1
	Dnm2							Tspan4
	Arl4c							Fam219a
	Gpx1							Ktn1
	Reep3							S100a13
	Pacs1							Vat1
	Gpcpd1							Gimap4
	Ncor1							Vamp5
	Arpc3							Frmd4b
	Ifngr2							Epb41l2
	Pik3cg							Tsc22d1
	Vav3							Trim35
	Inpp5d							Tspan15
	Man2b1							Ehd1
	Ip6k1							Sh3d19
	Spidr							Sypl
	Carhsp1							Flt4
	Tra2a							Xaf1
	Pip4k2a							Agap1
	Pak2							Dab2ip
	Sec14l1							Aph1a
	1810058I24Rik							Gnb4
	Zfp710							Fez2
	Nfat5							Mfng
	Grb2							Psmb10
	Numb							Pxdc1
	Fbxo11							Gstm2
								Cyb561
								Rnf141
								Adgrl1
								Sox4
								Mrtfb
								Wasf2
								Smad1
								Taok2
								Itpripl2
								Tmem59
								Msi2
								Hspa1a
								Gkap1
								Slc44a1
								Acer3
								Klc1
								Rap1a
								Gm4258
								Hs3st1
								Nisch
								Fmnl3
								Tmem184b
								Hip1
								Ankrd50
								Lgals9
								Ctdsp2
								Agfg1
								Xiap
								Plcg1
								Unc13b
								Cttnbp2nl
								Ptma
								Gimap6
								Tmco1
								Mmp15
								Prkd2
								Slc50a1
								Btbd7
								6430548M08Rik
								Tgm2
								Lipe
								Pkd2
								Gm42418
								B230219D22Rik
								Pttg1ip
								Arhgap6
								Selenom
								Ryk
								Zcrb1
								Lmo7
								Plxna1
								Utrn
								Cd38
								Kif13a
								Aff3
								Gnb1
								Atp2a3
								Pqlc1
								Lrrc8c
								Snrpb
								Map4
								Rgs3
								Rin2
								Magi1
								Eif4h
								1110038F14Rik
								Zmynd11
								Csnk1a1
